# Previously unrecognized non-reproducible antibody-antigen interactions and their implications for diagnosis of viral infections including COVID-19

**DOI:** 10.1101/2021.07.20.453011

**Authors:** Jiaojiao Pan, Lan Yang, Yi Deng, Baoqing Sun, Li Zhang, Wenya Wu, Jingzhi Li, Hu Cheng, Yiting Li, Wenwen Xu, Jiao Yang, Yiyue Sun, Hao Fei, Qinghong Xue, Youxin Zhou, Hui Wang, Peiyan Zheng, Hao Chen, Fengcai Zhu, Daxin Peng, Dayong Gu, Jun Han, Jiwan Qiu, Hongwei Ma

## Abstract

Antibody-antigen (Ab-Ag) interactions are canonically described by a model which exclusively accommodates non-interaction (0) or reproducible-interaction (RI) states, yet this model is inadequate to explain often-encountered non-reproducible signals. Here, by monitoring diverse experimental systems and confirmed COVID-19 clinical sera using a peptide microarray, we observed that non-specific interactions (NSI) comprise a substantial proportion of non-reproducible antibody-based results. This enabled our discovery and capacity to reliably identify non-reproducible Ab-Ag interactions (NRI), as well as our development of a powerful explanatory model (“0-RI-NRI-Hook four-state model”) that is [mAb]-dependent, regardless of specificity, which ultimately shows that both NSI and NRI are not predictable yet certain-to-happen. In experiments using seven FDA-approved mAb drugs, we demonstrated the use of NSI counts in predicting epitope type. Beyond challenging the centrality of Ab-Ag interaction specificity data in serology and immunology, our discoveries also facilitated the rapid development of a serological test with uniquely informative COVID-19 diagnosis performance.
