## Supplementary material for "Previously unrecognized non-reproducible antibody-antigen interactions and their implications for diagnosis of viral infections including COVID-19": SI Details of aa sequence for peptides

### Sheet: Summary
Virus	Full name	Strain information	Protein	Counts
NDV	Newcastle disease virus	lasota	F, H, N, M	189
AIV	Avian influenza virus	A/mallard/Huadong/S/2005(H5N1)	HA, NA, NP	185
PPRV	Peste des petites ruminants virus	Nigeria751	N, M, F, H	198
FMDV	Foot and mouth disease virus	O/MYA98	Lab, VP1, VP2, VP3, VP4, 2A, 2B, 2C, 3A, 3B, 3C	180
PCV	Porcine circovirus virus	DBN-SX07	ORF1, ORF2, ORF3, Cap, Rep	111
PRV	Pseudorabies virus	HB-98	gB, gC, gD, gE, gG, gTK	304
SARS-CoV-2	Severe Acute Respiratory Syndrome Coronavirus 2	MN908947	N, S, M, E	136

### Sheet: Details for Microarray-1
PepID	RawID	Sequence	Remarks
PPRV_F-1	F1	MTRVATLVFLFLFPNTVTCQ	PPRV
PPRV_F-2	F2	FLFPNTVTCQIHWGNLSKIG
PPRV_F-3	F3	IHWGNLSKIGIVGTGSASYK
PPRV_F-4	F4	IVGTGSASYKVMTRPSHQTL
PPRV_F-5	F5	VMTRPSHQTLVIKLMPNITA
PPRV_F-6	F6	VIKLMPNITAIDNCTKSEIS
PPRV_F-7	F7	IDNCTKSEISEYKRLLITVL
PPRV_F-8	F8	EYKRLLITVLKPVEDALSVI
PPRV_F-9	F9	KPVEDALSVITKNVRPIQTL
PPRV_F-10	F10	TKNVRPIQTLTPGRRTRRFV
PPRV_F-11	F11	TPGRRTRRFVGAVLAGVALG
PPRV_F-12	F12	GAVLAGVALGVATAAQITAG
PPRV_F-13	F13	VATAAQITAGVALHQSLMNS
PPRV_F-14	F14	VALHQSLMNSQAIESLKTSL
PPRV_F-15	F15	QAIESLKTSLEKSNQAIEEI
PPRV_F-16	F16	EKSNQAIEEIRLANKETILA
PPRV_F-17	F17	RLANKETILAVQGVQDYINN
PPRV_F-18	F18	VQGVQDYINNELVPSVHRMS
PPRV_F-19	F19	ELVPSVHRMSCELVGHKLSL
PPRV_F-20	F20	CELVGHKLSLKLLRYYTEIL
PPRV_F-21	F21	KLLRYYTEILSIFGPSLRDP
PPRV_F-22	F22	SIFGPSLRDPIAAEISIQAL
PPRV_F-23	F23	IAAEISIQALSYALGGDINK
PPRV_F-24	F24	SYALGGDINKILDKLGYSGG
PPRV_F-25	F25	ILDKLGYSGGDFLAILESKG
PPRV_F-26	F26	DFLAILESKGIKARVTYVDT
PPRV_F-27	F27	IKARVTYVDTRDYFIILSIA
PPRV_F-28	F28	RDYFIILSIAYPTLSEIKGV
PPRV_F-29	F29	YPTLSEIKGVIVHKIEAISY
PPRV_F-30	F30	IVHKIEAISYNIGAQEWYTT
PPRV_F-31	F31	NIGAQEWYTTIPRYVATQGY
PPRV_F-32	F32	IPRYVATQGYLISNFDETSC
PPRV_F-33	F33	LISNFDETSCVFTPEGTVCS
PPRV_F-34	F34	VFTPEGTVCSQNALYPMSPL
PPRV_F-35	F35	QNALYPMSPLLQECFRGSTK
PPRV_F-36	F36	LQECFRGSTKSCARTLVSGT
PPRV_F-37	F37	SCARTLVSGTTSNRFILSKG
PPRV_F-38	F38	TSNRFILSKGNLIANCASVL
PPRV_F-39	F39	NLIANCASVLCKCYTTETVI
PPRV_F-40	F40	CKCYTTETVINQDPDKLLTV
PPRV_F-41	F41	NQDPDKLLTVIASDKCPVVE
PPRV_F-42	F42	IASDKCPVVEVDGVTIQVGS
PPRV_F-43	F43	VDGVTIQVGSREYPDSVYLH
PPRV_F-44	F44	REYPDSVYLHEIDLGPAISL
PPRV_F-45	F45	EIDLGPAISLEKLDVGTNLG
PPRV_F-46	F46	EKLDVGTNLGNAVTRLENAK
PPRV_F-47	F47	NAVTRLENAKELLDASDQIL
PPRV_F-48	F48	ELLDASDQILKTVKGVPFSG
PPRV_F-49	F49	KTVKGVPFSGNIYIALAACI
PPRV_F-50	F50	NIYIALAACIGVSLGLVTLI
PPRV_F-51	F51	GVSLGLVTLICCCKGRCRNK
PPRV_F-52	F52	CCCKGRCRNKEIPASKINPG
PPRV_F-53	F53	EIPASKINPGLKPDLTGTSK
PPRV_F-54	F54	LKPDLTGTSKSYVRSL
PPRV_H-1	H1	MSAQRERINAFYKDNLHNKT
PPRV_H-2	H2	FYKDNLHNKTHRVILDRERL
PPRV_H-3	H3	HRVILDRERLTIERPYILLG
PPRV_H-4	H4	TIERPYILLGVLLVMFLSLI
PPRV_H-5	H5	VLLVMFLSLIGLLAIAGIRL
PPRV_H-6	H6	GLLAIAGIRLHRATVGTAEI
PPRV_H-7	H7	HRATVGTAEIQSRLNTNIEL
PPRV_H-8	H8	QSRLNTNIELTESIDHQTKD
PPRV_H-9	H9	TESIDHQTKDVLTPLFKIIG
PPRV_H-10	H10	VLTPLFKIIGDEVGIRIPQK
PPRV_H-11	H11	DEVGIRIPQKFSDLVKFISD
PPRV_H-12	H12	FSDLVKFISDKIKFLNPDRE
PPRV_H-13	H13	KIKFLNPDREYDFRDLRWCM
PPRV_H-14	H14	YDFRDLRWCMNPPERVKINF
PPRV_H-15	H15	NPPERVKINFDQFCEYKAAV
PPRV_H-16	H16	DQFCEYKAAVKSVEHIFESS
PPRV_H-17	H17	KSVEHIFESSLNRSERLRLL
PPRV_H-18	H18	LNRSERLRLLTLGPGTGCLG
PPRV_H-19	H19	TLGPGTGCLGRTVTRAQFSE
PPRV_H-20	H20	RTVTRAQFSELTLTLMDLDL
PPRV_H-21	H21	LTLTLMDLDLEMKHNVSSVF
PPRV_H-22	H22	EMKHNVSSVFTVVEEGLFGR
PPRV_H-23	H23	TVVEEGLFGRTYTVWRSDTG
PPRV_H-24	H24	TYTVWRSDTGKPSTSPGIGH
PPRV_H-25	H25	KPSTSPGIGHFLRVFEIGLV
PPRV_H-26	H26	FLRVFEIGLVRDLELGAPIF
PPRV_H-27	H27	RDLELGAPIFHMTNYLTVNM
PPRV_H-28	H28	HMTNYLTVNMSDDYRSCLLA
PPRV_H-29	H29	SDDYRSCLLAVGELKLTALC
PPRV_H-30	H30	VGELKLTALCTPSETVTLSE
PPRV_H-31	H31	TPSETVTLSESGVPKREPLV
PPRV_H-32	H32	SGVPKREPLVVVILNLAGPT
PPRV_H-33	H33	VVILNLAGPTLGGELYSVLP
PPRV_H-34	H34	LGGELYSVLPTTDPTVEKLY
PPRV_H-35	H35	TTDPTVEKLYLSSHRGIIKD
PPRV_H-36	H36	LSSHRGIIKDNEANWVVPST
PPRV_H-37	H37	NEANWVVPSTDVRDLQNKGE
PPRV_H-38	H38	DVRDLQNKGECLVEACKTRP
PPRV_H-39	H39	CLVEACKTRPPSFCNGTGIG
PPRV_H-40	H40	PSFCNGTGIGPWSEGRIPAY
PPRV_H-41	H41	PWSEGRIPAYGVIRVSLDLA
PPRV_H-42	H42	GVIRVSLDLASDPGVVITSV
PPRV_H-43	H43	SDPGVVITSVFGPLIPHLSG
PPRV_H-44	H44	FGPLIPHLSGMDLYNNPFSR
PPRV_H-45	H45	MDLYNNPFSRAAWLAVPPYE
PPRV_H-46	H46	AAWLAVPPYEQSFLGMINTI
PPRV_H-47	H47	QSFLGMINTIGFPDRAEVMP
PPRV_H-48	H48	GFPDRAEVMPHILTTEIRGP
PPRV_H-49	H49	HILTTEIRGPRGRCHVPIEL
PPRV_H-50	H50	RGRCHVPIELSSRIDDDIKI
PPRV_H-51	H51	SSRIDDDIKIGSNMVVLPTK
PPRV_H-52	H52	GSNMVVLPTKDLRYITATYD
PPRV_H-53	H53	DLRYITATYDVSRSEHAIVY
PPRV_H-54	H54	VSRSEHAIVYYIYDTGRSSS
PPRV_H-55	H55	YIYDTGRSSSYFYPVRLNFR
PPRV_H-56	H56	YFYPVRLNFRGNPLSLRIEC
PPRV_H-57	H57	GNPLSLRIECFPWYHKVWCY
PPRV_H-58	H58	FPWYHKVWCYHDCLIYNTIT
PPRV_H-59	H59	HDCLIYNTITNEEVHTRGLT
PPRV_H-60	H60	NEEVHTRGLTGIEVTCNPV
PPRV_M-1	M1	MTEIYDFDKSAWDVKGSIAR
PPRV_M-2	M2	AWDVKGSIARIEPTTYHDGR
PPRV_M-3	M3	IEPTTYHDGRLIPHVRVIDP
PPRV_M-4	M4	LIPHVRVIDPGLGDRKDECF
PPRV_M-5	M5	GLGDRKDECFVYLFLLGVIE
PPRV_M-6	M6	VYLFLLGVIEDNDPLSPPVG
PPRV_M-7	M7	DNDPLSPPVGRTFGSLPLGV
PPRV_M-8	M8	RTFGSLPLGVGRSTARPEEL
PPRV_M-9	M9	GRSTARPEELLREATELDIV
PPRV_M-10	M10	LREATELDIVVRRTAGLNEK
PPRV_M-11	M11	VRRTAGLNEKLVFYNNTPLS
PPRV_M-12	M12	LVFYNNTPLSLLTPWRKVLT
PPRV_M-13	M13	LLTPWRKVLTTGSVFSANQV
PPRV_M-14	M14	TGSVFSANQVCNAVNLVPLD
PPRV_M-15	M15	CNAVNLVPLDTPQRFRVVYM
PPRV_M-16	M16	TPQRFRVVYMSITRLSDNGY
PPRV_M-17	M17	SITRLSDNGYYSVPRRMLEF
PPRV_M-18	M18	YSVPRRMLEFRSANAVAFNI
PPRV_M-19	M19	RSANAVAFNILVTLRIENGT
PPRV_M-20	M20	LVTLRIENGTNPSRYIVGSW
PPRV_M-21	M21	NPSRYIVGSWENPEVTFMVH
PPRV_M-22	M22	ENPEVTFMVHVGNFRRKKNK
PPRV_M-23	M23	VGNFRRKKNKVYSADYCKMK
PPRV_M-24	M24	VYSADYCKMKIEKMGLVFAL
PPRV_M-25	M25	IEKMGLVFALGGIGGTSLHI
PPRV_M-26	M26	GGIGGTSLHIRSTGKMSKTL
PPRV_M-27	M27	RSTGKMSKTLHAQLGFKKIL
PPRV_M-28	M28	HAQLGFKKILCYPLMDINED
PPRV_M-29	M29	CYPLMDINEDLNRYLWRAEC
PPRV_M-30	M30	LNRYLWRAECRIVKIQAVLQ
PPRV_M-31	M31	RIVKIQAVLQPSVPQEFRVY
PPRV_M-32	M32	PSVPQEFRVYDDVIINDDQG
PPRV_M-33	M33	DDVIINDDQGLFKIL
PPRV_N-1	N1	MATLLKSLALFKRNKDKAPT
PPRV_N-2	N2	FKRNKDKAPTASGSGGAIRG
PPRV_N-3	N3	ASGSGGAIRGIKNVIIVPIP
PPRV_N-4	N4	IKNVIIVPIPGDSSIITRSR
PPRV_N-5	N5	GDSSIITRSRLLDRLVRLAG
PPRV_N-6	N6	LLDRLVRLAGDPDINGSKLT
PPRV_N-7	N7	DPDINGSKLTGVMISMLSLF
PPRV_N-8	N8	GVMISMLSLFVESPGQLIQR
PPRV_N-9	N9	VESPGQLIQRITDDPDVSIR
PPRV_N-10	N10	ITDDPDVSIRLVEVVQSTRS
PPRV_N-11	N11	LVEVVQSTRSQSGLTFASRG
PPRV_N-12	N12	QSGLTFASRGADLDNEADMY
PPRV_N-13	N13	ADLDNEADMYFSTEGPSSGS
PPRV_N-14	N14	FSTEGPSSGSKKRINWFENR
PPRV_N-15	N15	KKRINWFENREIIDIEVQDA
PPRV_N-16	N16	EIIDIEVQDAEEFNMLLASI
PPRV_N-17	N17	EEFNMLLASILAQVWILLAK
PPRV_N-18	N18	LAQVWILLAKAVTAPDTAAD
PPRV_N-19	N19	AVTAPDTAADSELRRWVKYT
PPRV_N-20	N20	SELRRWVKYTQQRRVIGEFR
PPRV_N-21	N21	QQRRVIGEFRLDKGWLDAVR
PPRV_N-22	N22	LDKGWLDAVRNRIAEDLSLR
PPRV_N-23	N23	NRIAEDLSLRRFMVSLILDI
PPRV_N-24	N24	RFMVSLILDIKRTPGNKPRI
PPRV_N-25	N25	KRTPGNKPRIAEMICDIDNY
PPRV_N-26	N26	AEMICDIDNYIVEAGLASFI
PPRV_N-27	N27	IVEAGLASFILTIKFGIETM
PPRV_N-28	N28	LTIKFGIETMYPALGLHEFA
PPRV_N-29	N29	YPALGLHEFAGELSTIESLM
PPRV_N-30	N30	GELSTIESLMNLYQQLGEVA
PPRV_N-31	N31	NLYQQLGEVAPYMVILENSI
PPRV_N-32	N32	PYMVILENSIQNKFSAGAYP
PPRV_N-33	N33	QNKFSAGAYPLLWSYAMGVG
PPRV_N-34	N34	LLWSYAMGVGVELENSMGGL
PPRV_N-35	N35	VELENSMGGLNFGRSYFDPA
PPRV_N-36	N36	NFGRSYFDPAYFRLGQEMVR
PPRV_N-37	N37	YFRLGQEMVRRSAGKVSSVI
PPRV_N-38	N38	RSAGKVSSVIAAELGITAEE
PPRV_N-39	N39	AAELGITAEEAKLVSEIASQ
PPRV_N-40	N40	AKLVSEIASQTGDERTVRGT
PPRV_N-41	N41	TGDERTVRGTGPRQAQVSFL
PPRV_N-42	N42	GPRQAQVSFLQHKTDEGESP
PPRV_N-43	N43	QHKTDEGESPTPATREEVKA
PPRV_N-44	N44	TPATREEVKAAIPNGSEGRD
PPRV_N-45	N45	AIPNGSEGRDTKRTRSGKPR
PPRV_N-46	N46	TKRTRSGKPRGETPGPLLPE
PPRV_N-47	N47	GETPGPLLPEIMQEDELSRE
PPRV_N-48	N48	IMQEDELSRESSQNPREAQR
PPRV_N-49	N49	SSQNPREAQRSAEALFRLQA
PPRV_N-50	N50	SAEALFRLQAMAKILEDQEE
PRV_gB-1	gB1	MPAGGGLWRGPRGHRPGHHG	PRV
PRV_gB-2	gB2	PRGHRPGHHGGAGLGRLWPA
PRV_gB-3	gB3	GAGLGRLWPAPHHAAAARGA
PRV_gB-4	gB4	PHHAAAARGAVALALLLLAL
PRV_gB-5	gB5	VALALLLLALAATPTCGAAA
PRV_gB-6	gB6	AATPTCGAAAVTRAASASPA
PRV_gB-7	gB7	VTRAASASPAPGTGATPDGF
PRV_gB-8	gB8	PGTGATPDGFSAEESLEEID
PRV_gB-9	gB9	SAEESLEEIDGAVSPGPSDA
PRV_gB-10	gB10	GAVSPGPSDAPDGEYGDLDA
PRV_gB-11	gB11	PDGEYGDLDARTAVRAAATE
PRV_gB-12	gB12	RTAVRAAATERDRFYVCPPP
PRV_gB-13	gB13	RDRFYVCPPPSGSTVVRLEP
PRV_gB-14	gB14	SGSTVVRLEPEQACPEYSQG
PRV_gB-15	gB15	EQACPEYSQGRNFTEGIAVL
PRV_gB-16	gB16	RNFTEGIAVLFKENIAPHKF
PRV_gB-17	gB17	FKENIAPHKFKAHIYYKNVI
PRV_gB-18	gB18	KAHIYYKNVIVTTVWSGSTY
PRV_gB-19	gB19	VTTVWSGSTYAAITNRFTDR
PRV_gB-20	gB20	AAITNRFTDRVPVPVQEITD
PRV_gB-21	gB21	VPVPVQEITDVIDRRGKCVS
PRV_gB-22	gB22	VIDRRGKCVSKAEYVRNNHK
PRV_gB-23	gB23	KAEYVRNNHKVTAFDRDENP
PRV_gB-24	gB24	VTAFDRDENPVEVDLRPSRL
PRV_gB-25	gB25	VEVDLRPSRLNALGTRGWHT
PRV_gB-26	gB26	NALGTRGWHTTNDTYTKIGA
PRV_gB-27	gB27	TNDTYTKIGAAGFYHTGTSV
PRV_gB-28	gB28	AGFYHTGTSVNCIVEEVEAR
PRV_gB-29	gB29	NCIVEEVEARSVYPYDSFAL
PRV_gB-30	gB30	SVYPYDSFALSTGDIVYMSP
PRV_gB-31	gB31	STGDIVYMSPFYGLREGAHG
PRV_gB-32	gB32	FYGLREGAHGEHIGYAPGRF
PRV_gB-33	gB33	EHIGYAPGRFQQVEHYYPID
PRV_gB-34	gB34	QQVEHYYPIDLDSRLRASES
PRV_gB-35	gB35	LDSRLRASESVTRNFLRTPH
PRV_gB-36	gB36	VTRNFLRTPHFTVAWDWAPK
PRV_gB-37	gB37	FTVAWDWAPKTRRVCSLAKW
PRV_gB-38	gB38	TRRVCSLAKWREAEEMIRDE
PRV_gB-39	gB39	REAEEMIRDETRDGSFRFTS
PRV_gB-40	gB40	TRDGSFRFTSRALGASFVSD
PRV_gB-41	gB41	RALGASFVSDVTQLDLQRVH
PRV_gB-42	gB42	VTQLDLQRVHLGDCVLREAS
PRV_gB-43	gB43	LGDCVLREASEAIDAIYRRR
PRV_gB-44	gB44	EAIDAIYRRRYNNTHVLAGD
PRV_gB-45	gB45	YNNTHVLAGDKPEVYLARGG
PRV_gB-46	gB46	KPEVYLARGGFVVAFRPLIS
PRV_gB-47	gB47	FVVAFRPLISNELAQLYARE
PRV_gB-48	gB48	NELAQLYARELERLGLAGVV
PRV_gB-49	gB49	LERLGLAGVVGPASPAAARR
PRV_gB-50	gB50	GPASPAAARRARRSPGPAGT
PRV_gB-51	gB51	ARRSPGPAGTPEPPAVNGTG
PRV_gB-52	gB52	PEPPAVNGTGHLRITTGSAE
PRV_gB-54	gB54	FARLQFTYDHIQAHVNDMLS
PRV_gB-55	gB55	IQAHVNDMLSRIAAAWCELQ
PRV_gB-56	gB56	RIAAAWCELQNKDRTLWGEM
PRV_gB-57	gB57	NKDRTLWGEMSRLNPSAVAT
PRV_gB-58	gB58	SRLNPSAVATAALGQRVSAR
PRV_gB-59	gB59	AALGQRVSARMLGDVMAISR
PRV_gB-60	gB60	MLGDVMAISRCVEVRGGVYV
PRV_gB-61	gB61	CVEVRGGVYVQNSMRVPGER
PRV_gB-62	gB62	QNSMRVPGERGTCYSRPLVT
PRV_gB-63	gB63	GTCYSRPLVTFEHNGTGVIE
PRV_gB-64	gB64	FEHNGTGVIEGQLGDDNELL
PRV_gB-65	gB65	GQLGDDNELLISRDLIEPCT
PRV_gB-66	gB66	ISRDLIEPCTGNHRRYFKLG
PRV_gB-67	gB67	GNHRRYFKLGGGYVYYEDYS
PRV_gB-68	gB68	GGYVYYEDYSYVRMVEVPET
PRV_gB-69	gB69	YVRMVEVPETISTRVTLNLT
PRV_gB-70	gB70	ISTRVTLNLTLLEDREFLPL
PRV_gB-71	gB71	LLEDREFLPLEVYTREELAD
PRV_gB-72	gB72	EVYTREELADTGLLDYSEIQ
PRV_gB-73	gB73	TGLLDYSEIQRRNQLHALKF
PRV_gB-74	gB74	RRNQLHALKFYDIDRVVKVD
PRV_gB-75	gB75	YDIDRVVKVDHNVVLLRGIA
PRV_gB-76	gB76	HNVVLLRGIANFFQGLGDVG
PRV_gB-77	gB77	NFFQGLGDVGAAVGKVVLGA
PRV_gB-78	gB78	AAVGKVVLGATGAVISAVGG
PRV_gB-79	gB79	TGAVISAVGGMVSFLSNPFG
PRV_gB-81	gB81	ALAIGLLVLAGLVAAFLAYR
PRV_gB-82	gB82	GLVAAFLAYRHISRLRRNPM
PRV_gB-83	gB83	HISRLRRNPMKALYPVTTKA
PRV_gB-84	gB84	KALYPVTTKALKEDGVEEDD
PRV_gB-85	gB85	LKEDGVEEDDVDEAKLDQAR
PRV_gB-86	gB86	VDEAKLDQARDMIRYMSIVS
PRV_gB-87	gB87	DMIRYMSIVSALEQQEHKAR
PRV_gB-88	gB88	ALEQQEHKARKKNSGPALLA
PRV_gB-89	gB89	KKNSGPALLASRVGAMATRR
PRV_gB-90	gB90	SRVGAMATRRRHYQRLENED
PRV_gB-91	gB91	RHYQRLENEDPDAL
PRV_gC-2	gC2	LLALYTAAIAAAPSSTTALG
PRV_gC-3	gC3	AAPSSTTALGTTPNGGGGGN
PRV_gC-4	gC4	TTPNGGGGGNSSAGELSPSP
PRV_gC-5	gC5	SSAGELSPSPPSTPEPVSGT
PRV_gC-6	gC6	PSTPEPVSGTTGAAASTPAA
PRV_gC-7	gC7	TGAAASTPAAVSTPRVPPPS
PRV_gC-8	gC8	VSTPRVPPPSVSRRKPQRNG
PRV_gC-9	gC9	VSRRKPQRNGNRTRVHGDKA
PRV_gC-10	gC10	NRTRVHGDKATSHGRKRIVC
PRV_gC-11	gC11	TSHGRKRIVCRERLFSARVG
PRV_gC-12	gC12	RERLFSARVGDAVSFGCAVV
PRV_gC-13	gC13	DAVSFGCAVVPRAGETFEVR
PRV_gC-14	gC14	PRAGETFEVRFCRRGRFRSP
PRV_gC-15	gC15	FCRRGRFRSPDADPEYFDEP
PRV_gC-16	gC16	DADPEYFDEPPRPELPRERL
PRV_gC-17	gC17	PRPELPRERLLFSSANASLA
PRV_gC-18	gC18	LFSSANASLAHADALASAVV
PRV_gC-19	gC19	HADALASAVVVEGERATVAN
PRV_gC-21	gC21	VSGEVSVRVAAADAETEGVY
PRV_gC-22	gC22	AADAETEGVYTWRVLSANGT
PRV_gC-23	gC23	TWRVLSANGTEVRSANVSLV
PRV_gC-24	gC24	EVRSANVSLVLYHQPEFGLS
PRV_gC-25	gC25	LYHQPEFGLSAPPVLFGEPF
PRV_gC-26	gC26	APPVLFGEPFRAVCVVRDYY
PRV_gC-27	gC27	RAVCVVRDYYPRRSVRLRWF
PRV_gC-28	gC28	PRRSVRLRWFADEHPVDAAF
PRV_gC-29	gC29	ADEHPVDAAFVTNSTVADEL
PRV_gC-30	gC30	VTNSTVADELGRRTRVSVVN
PRV_gC-31	gC31	GRRTRVSVVNVTRADVPGLA
PRV_gC-32	gC32	VTRADVPGLAAADDADALAP
PRV_gC-33	gC33	AADDADALAPSLRCEAVWYR
PRV_gC-34	gC34	SLRCEAVWYRDSVASQRFSE
PRV_gC-35	gC35	DSVASQRFSEALRPHVYHPA
PRV_gC-36	gC36	ALRPHVYHPAAVSVRFVEGF
PRV_gC-38	gC38	AVCDGLCVPPEARLAWSDHA
PRV_gC-39	gC39	EARLAWSDHAADTVYHLGAC
PRV_gC-40	gC40	ADTVYHLGACAEHPGLLNVR
PRV_gC-41	gC41	AEHPGLLNVRSARPLSDLDG
PRV_gC-42	gC42	SARPLSDLDGPVDYTCRLEG
PRV_gC-43	gC43	PVDYTCRLEGMPSQLPIFED
PRV_gC-44	gC44	MPSQLPIFEDTQRYDASPTS
PRV_gC-45	gC45	TQRYDASPTSVSWPVVTSMI
PRV_gC-46	gC46	VSWPVVTSMITVIAGIAILA
PRV_gC-47	gC47	TVIAGIAILAIVLVIMATCV
PRV_gD-1	gD1	MLLAALLAALVARTTLGADV
PRV_gD-2	gD2	VARTTLGADVDAVPAPTFPP
PRV_gD-3	gD3	DAVPAPTFPPPAYPYTESWQ
PRV_gD-4	gD4	PAYPYTESWQLTLTTVPSPF
PRV_gD-5	gD5	LTLTTVPSPFVGPADVYHTR
PRV_gD-6	gD6	VGPADVYHTRPLEDPCGVVA
PRV_gD-7	gD7	PLEDPCGVVALISDPQVDRL
PRV_gD-8	gD8	LISDPQVDRLLNEAVAHRRP
PRV_gD-9	gD9	LNEAVAHRRPTYRAHVAWYR
PRV_gD-10	gD10	TYRAHVAWYRIADGCAHLLY
PRV_gD-11	gD11	IADGCAHLLYFIEYADCDPR
PRV_gD-12	gD12	FIEYADCDPRQIFGRCRRRT
PRV_gD-13	gD13	QIFGRCRRRTTPMWWTPSAD
PRV_gD-14	gD14	TPMWWTPSADYMFPTEDELG
PRV_gD-15	gD15	YMFPTEDELGLLMVAPGRFN
PRV_gD-16	gD16	LLMVAPGRFNEGQYRRLVSV
PRV_gD-17	gD17	EGQYRRLVSVDGVNILTDFM
PRV_gD-18	gD18	DGVNILTDFMVALPEGQECP
PRV_gD-19	gD19	VALPEGQECPFARVDQHRTY
PRV_gD-20	gD20	FARVDQHRTYKFGACWSDDS
PRV_gD-21	gD21	KFGACWSDDSFKRGVDVMRF
PRV_gD-22	gD22	FKRGVDVMRFLTPFYQQPPH
PRV_gD-23	gD23	LTPFYQQPPHREVVNYWYRK
PRV_gD-24	gD24	REVVNYWYRKNGRTLPRAYA
PRV_gD-25	gD25	NGRTLPRAYAAATPYAIDPA
PRV_gD-26	gD26	AATPYAIDPARPSAGSPRPR
PRV_gD-27	gD27	RPSAGSPRPRPRPRPRPRPK
PRV_gD-28	gD28	PRPRPRPRPKPEPAPATPAP
PRV_gD-29	gD29	PEPAPATPAPPGRLPEPATR
PRV_gD-30	gD30	PGRLPEPATRDHAAGGRPTP
PRV_gD-31	gD31	DHAAGGRPTPRPPRPETPHR
PRV_gD-32	gD32	RPPRPETPHRPFAPPAVVPS
PRV_gD-33	gD33	PFAPPAVVPSGWPQPAEPFP
PRV_gD-34	gD34	GWPQPAEPFPPRTTAAPGVS
PRV_gD-35	gD35	PRTTAAPGVSRHRSVIVGTG
PRV_gD-38	gD38	CVYIFFRLRGAKGYRLLGGP
PRV_gD-39	gD39	AKGYRLLGGPADADELKAQP
PRV_gD-40	gD40	ADADELKAQPGP
PRV_gE-1	gE1	MRPFLLRAAQLLALLALALS
PRV_gE-3	gE3	TEAPSLSAETTPGPVTEVPS
PRV_gE-4	gE4	TPGPVTEVPSPSAEVWDDLS
PRV_gE-5	gE5	PSAEVWDDLSTEADDDDLNG
PRV_gE-6	gE6	TEADDDDLNGDLDGDDRRAG
PRV_gE-7	gE7	DLDGDDRRAGFGSALASLRE
PRV_gE-8	gE8	FGSALASLREAPPAHLVNVS
PRV_gE-9	gE9	APPAHLVNVSEGANFTLDAR
PRV_gE-11	gE11	GDGAVLAGIWTFLPVRGCDA
PRV_gE-13	gE13	VSVTTVCFETACHPDLVLGR
PRV_gE-14	gE14	ACHPDLVLGRACVPEAPEMG
PRV_gE-15	gE15	ACVPEAPEMGIGDYLPPEVP
PRV_gE-16	gE16	IGDYLPPEVPRLRREPPIVT
PRV_gE-17	gE17	RLRREPPIVTPERWSPHLSV
PRV_gE-18	gE18	PERWSPHLSVLRATPNDTGL
PRV_gE-19	gE19	LRATPNDTGLYTLHDASGPR
PRV_gE-20	gE20	YTLHDASGPRAVFFVAVGDR
PRV_gE-21	gE21	AVFFVAVGDRPPAPADPVGP
PRV_gE-22	gE22	PPAPADPVGPARHEPRFHAL
PRV_gE-23	gE23	ARHEPRFHALGFHSQLFSPG
PRV_gE-24	gE24	GFHSQLFSPGDTFDLMPRVV
PRV_gE-25	gE25	DTFDLMPRVVSDMGDSRENF
PRV_gE-26	gE26	SDMGDSRENFTATLDWYYAR
PRV_gE-27	gE27	TATLDWYYARAPPRCLLYYV
PRV_gE-28	gE28	APPRCLLYYVYEPCIYHPRA
PRV_gE-29	gE29	YEPCIYHPRAPECLRPVDPA
PRV_gE-30	gE30	PECLRPVDPACSFTSPARAR
PRV_gE-31	gE31	CSFTSPARARLVARRAYASC
PRV_gE-32	gE32	LVARRAYASCSPLLGDRWLT
PRV_gE-33	gE33	SPLLGDRWLTACPFDAFGEE
PRV_gE-34	gE34	ACPFDAFGEEVHTNATADES
PRV_gE-35	gE35	VHTNATADESGLYVLVMTHN
PRV_gE-36	gE36	GLYVLVMTHNGHVATWDYTL
PRV_gE-37	gE37	GHVATWDYTLVATAAEYVTV
PRV_gE-38	gE38	VATAAEYVTVIKELTAPARA
PRV_gE-39	gE39	IKELTAPARAPGTPWGPGGG
PRV_gE-40	gE40	PGTPWGPGGGDDAIYVDGVT
PRV_gE-41	gE41	DDAIYVDGVTTPAPPARPWN
PRV_gE-42	gE42	TPAPPARPWNPYGRTTPGRL
PRV_gE-43	gE43	PYGRTTPGRLFVLALGSFVM
PRV_gE-46	gE46	CVLCSRRRAASRPFRVPTRA
PRV_gE-47	gE47	SRPFRVPTRARTHMLSPVYT
PRV_gE-48	gE48	RTHMLSPVYTSLPTHEDYYD
PRV_gE-49	gE49	SLPTHEDYYDGDDDDDEEAG
PRV_gE-50	gE50	GDDDDDEEAGVIRRRPASPG
PRV_gE-51	gE51	VIRRRPASPGGDSGYEGPYA
PRV_gE-52	gE52	GDSGYEGPYASLDPEDEFSS
PRV_gE-53	gE53	SLDPEDEFSSDEDDGLYVRP
PRV_gE-54	gE54	DEDDGLYVRPEEAPRSGFDV
PRV_gE-55	gE55	EEAPRSGFDVWFRDPEKPEV
PRV_gE-56	gE56	WFRDPEKPEVTNGPNYGVTA
PRV_gE-57	gE57	TNGPNYGVTANRLLMSRPA
PRV_gG-2	gG2	GLLVVRTVVAREAPRELCYG
PRV_gG-3	gG3	REAPRELCYGHPVHDDRRPV
PRV_gG-4	gG4	HPVHDDRRPVGPATDAQPVN
PRV_gG-5	gG5	GPATDAQPVNPLAPANATGT
PRV_gG-6	gG6	PLAPANATGTDYSRGCEMRL
PRV_gG-7	gG7	DYSRGCEMRLLDPPLDVSSR
PRV_gG-8	gG8	LDPPLDVSSRSSDPVNVTVA
PRV_gG-10	gG10	WFFDGGHCKVPLVHREYYGC
PRV_gG-11	gG11	PLVHREYYGCPGDAMPSVET
PRV_gG-12	gG12	PGDAMPSVETCTGGYSYTRT
PRV_gG-13	gG13	CTGGYSYTRTRIDTLMEYAL
PRV_gG-14	gG14	RIDTLMEYALVNASLVLQPG
PRV_gG-15	gG15	VNASLVLQPGLYDAGLYIVV
PRV_gG-16	gG16	LYDAGLYIVVLVFGDDAYLG
PRV_gG-17	gG17	LVFGDDAYLGTVSLSVEANL
PRV_gG-18	gG18	TVSLSVEANLDYPCGMKHGL
PRV_gG-19	gG19	DYPCGMKHGLTITRPGATLP
PRV_gG-20	gG20	TITRPGATLPPIAPTAGDHQ
PRV_gG-21	gG21	PIAPTAGDHQRWRGCFPSTD
PRV_gG-22	gG22	RWRGCFPSTDEGAWENVTAA
PRV_gG-23	gG23	EGAWENVTAAEKGLSDDYAD
PRV_gG-24	gG24	EKGLSDDYADYYDVHIFRLE
PRV_gG-25	gG25	YYDVHIFRLESDDEVVHGDA
PRV_gG-26	gG26	SDDEVVHGDAPEAPEGEEVT
PRV_gG-27	gG27	PEAPEGEEVTEEEAELTSSD
PRV_gG-28	gG28	EEEAELTSSDLDNIEIEVVG
PRV_gG-29	gG29	LDNIEIEVVGSPAAPVEGAG
PRV_gG-30	gG30	SPAAPVEGAGDGEEGHGDEE
PRV_gG-31	gG31	DGEEGHGDEEDEELTSSDLD
PRV_gG-32	gG32	DEELTSSDLDNIEIEVVGSP
PRV_gG-33	gG33	NIEIEVVGSPAAARFFAAST
PRV_gG-34	gG34	AAARFFAASTTPRAPTRAAE
PRV_gG-35	gG35	TPRAPTRAAEITTMTTVTTV
PRV_gG-36	gG36	ITTMTTVTTVRTTEDPSGIT
PRV_gG-37	gG37	RTTEDPSGITDCRRSDFVSP
PRV_gG-38	gG38	DCRRSDFVSPSDIFVTPTGS
PRV_gG-39	gG39	SDIFVTPTGSPALLLGFLGS
PRV_gG-40	gG40	PALLLGFLGSALASRPLHLT
PRV_gG-41	gG41	ALASRPLHLTAGETAQHVRE
PRV_gG-42	gG42	AGETAQHVREAQQKSRHVRS
PRV_gG-43	gG43	AQQKSRHVRSLGGLQLSVET
PRV_gG-48	gG48	VVGIVIMCLHMAIIRARARN
PRV_gG-49	gG49	MAIIRARARNDGYRHVASAR
PRV_gG-50	gG50	DGYRHVASARRRPASPGGDS
PRV_gG-51	gG51	RRPASPGGDSGYEGPYASLD
PRV_gG-52	gG52	GYEGPYASLDPEDEFSSDED
PRV_gG-53	gG53	PEDEFSSDEDDGLYVRPEEA
PRV_gG-54	gG54	DGLYVRPEEAPRSGFDVWFR
PRV_gG-55	gG55	PRSGFDVWFRDPEKPEVTNG
PRV_gG-56	gG56	DPEKPEVTNGPNYGVTANRL
PRV_gG-57	gG57	PNYGVTANRLLMSRPA
PRV_gTK-1	gTK1	MRILRIYLDGAYGTGKSTTA
PRV_gTK-2	gTK2	AYGTGKSTTARVMALGGALY
PRV_gTK-3	gTK3	RVMALGGALYVPEPMAYWRT
PRV_gTK-4	gTK4	VPEPMAYWRTLFDTDTVAGI
PRV_gTK-5	gTK5	LFDTDTVAGIYDAQTRKQNG
PRV_gTK-6	gTK6	YDAQTRKQNGSLSEEDAALV
PRV_gTK-7	gTK7	SLSEEDAALVTAQHQAAFAT
PRV_gTK-8	gTK8	TAQHQAAFATPYLLLHTRLV
PRV_gTK-9	gTK9	PYLLLHTRLVPLFGPAVEGP
PRV_gTK-10	gTK10	PLFGPAVEGPPEMTVVFDRH
PRV_gTK-11	gTK11	PEMTVVFDRHPVAATVCFPL
PRV_gTK-12	gTK12	PVAATVCFPLARFIVGDISA
PRV_gTK-14	gTK14	AAFVGLAATLPGEPPGGNLV
PRV_gTK-15	gTK15	PGEPPGGNLVVASLDPDEHL
PRV_gTK-16	gTK16	VASLDPDEHLRRLRARARAG
PRV_gTK-17	gTK17	RRLRARARAGEHVDARLLTA
PRV_gTK-18	gTK18	EHVDARLLTALRNVYAMLVN
PRV_gTK-19	gTK19	LRNVYAMLVNTSRYLSSGRR
PRV_gTK-20	gTK20	TSRYLSSGRRWRDDWGRAPR
PRV_gTK-21	gTK21	WRDDWGRAPRFDQTVRDCLA
PRV_gTK-22	gTK22	FDQTVRDCLALNELCRPRDD
PRV_gTK-23	gTK23	LNELCRPRDDPELQDTLFGA
PRV_gTK-24	gTK24	PELQDTLFGAYKAPELCDRR
PRV_gTK-25	gTK25	YKAPELCDRRGRPLEVHAWA
PRV_gTK-26	gTK26	GRPLEVHAWAMDALVAKLLP
PRV_gTK-27	gTK27	MDALVAKLLPLRVSTVDLGP
PRV_gTK-28	gTK28	LRVSTVDLGPSPRVCAAAVA
PRV_gTK-29	gTK29	SPRVCAAAVAAQARGMEVTE
PRV_gTK-30	gTK30	AQARGMEVTESAYGDHIRQC
PRV_gTK-31	gTK31	SAYGDHIRQCVCAFTSEMGV
PCV2_ORF1-1	ORF1-1	MPSKKNGRSGPQPHKRWVFT	PCV 2
PCV2_ORF1-2	ORF1-2	PQPHKRWVFTLNNPSEDERK
PCV2_ORF1-3	ORF1-3	LNNPSEDERKKIRDLPISLF
PCV2_ORF1-4	ORF1-4	KIRDLPISLFDYFIVGEEGN
PCV2_ORF1-5	ORF1-5	DYFIVGEEGNEEGRTPHLQG
PCV2_ORF1-6	ORF1-6	EEGRTPHLQGFANFVKKQTF
PCV2_ORF1-7	ORF1-7	FANFVKKQTFNKVKWYLGAR
PCV2_ORF1-8	ORF1-8	NKVKWYLGARCHIEKAKGTD
PCV2_ORF1-9	ORF1-9	CHIEKAKGTDQQNKEYCSKE
PCV2_ORF1-10	ORF1-10	QQNKEYCSKEGNLLIECGAP
PCV2_ORF1-11	ORF1-11	GNLLIECGAPRSQGQRSDLS
PCV2_ORF1-12	ORF1-12	RSQGQRSDLSTAVSTLLESG
PCV2_ORF1-13	ORF1-13	TAVSTLLESGSLVTVAEQHP
PCV2_ORF1-14	ORF1-14	SLVTVAEQHPVTFVRNFRGL
PCV2_ORF1-15	ORF1-15	VTFVRNFRGLAELLKVSGKM
PCV2_ORF1-16	ORF1-16	AELLKVSGKMQKRDWKTNVH
PCV2_ORF1-17	ORF1-17	QKRDWKTNVHVIVGPPGCGK
PCV2_ORF1-18	ORF1-18	VIVGPPGCGKSKWAANFADP
PCV2_ORF1-19	ORF1-19	SKWAANFADPETTYWKPPRN
PCV2_ORF1-20	ORF1-20	ETTYWKPPRNKWWDGYHGEE
PCV2_ORF1-21	ORF1-21	KWWDGYHGEEVVVIDDFYGW
PCV2_ORF1-22	ORF1-22	VVVIDDFYGWLPWDDLLRLC
PCV2_ORF1-23	ORF1-23	LPWDDLLRLCDRYPLTVATK
PCV2_ORF1-24	ORF1-24	DRYPLTVATKGGTVPFLARS
PCV2_ORF1-25	ORF1-25	GGTVPFLARSILITSNQTPL
PCV2_ORF1-26	ORF1-26	ILITSNQTPLEWYSSTAVPA
PCV2_ORF1-27	ORF1-27	EWYSSTAVPAVEALYRRITS
PCV2_ORF1-28	ORF1-28	VEALYRRITSLVFWKNATEQ
PCV2_ORF1-29	ORF1-29	LVFWKNATEQSTEEGGQFVT
PCV2_ORF1-30	ORF1-30	STEEGGQFVTLSPPCPEFPY
PCV2_ORF1-31	ORF1-31	LSPPCPEFPYEINY
PCV2_ORF2-1	ORF2-1	MTYPRRRYRRRRHRPRSHLG
PCV2_ORF2-2	ORF2-2	RRHRPRSHLGQILRRRPWLV
PCV2_ORF2-3	ORF2-3	QILRRRPWLVHPRHRYRWRR
PCV2_ORF2-4	ORF2-4	HPRHRYRWRRKNGIFNTRLS
PCV2_ORF2-5	ORF2-5	KNGIFNTRLSRTFGYTIKRT
PCV2_ORF2-6	ORF2-6	RTFGYTIKRTTVKTPSWAVD
PCV2_ORF2-7	ORF2-7	TVKTPSWAVDMMRFNINDFL
PCV2_ORF2-8	ORF2-8	MMRFNINDFLPPGGGSNPRS
PCV2_ORF2-9	ORF2-9	PPGGGSNPRSVPFEYYRIRK
PCV2_ORF2-10	ORF2-10	VPFEYYRIRKVKVEFWPCSP
PCV2_ORF2-11	ORF2-11	VKVEFWPCSPITQGDRGVGS
PCV2_ORF2-12	ORF2-12	ITQGDRGVGSSAVILDDNFV
PCV2_ORF2-13	ORF2-13	SAVILDDNFVTKATALTYDP
PCV2_ORF2-14	ORF2-14	TKATALTYDPYVNYSSRHTI
PCV2_ORF2-15	ORF2-15	YVNYSSRHTITQPFSYHSRY
PCV2_ORF2-16	ORF2-16	TQPFSYHSRYFTPKPVLDST
PCV2_ORF2-17	ORF2-17	FTPKPVLDSTIDYFQPNNKR
PCV2_ORF2-18	ORF2-18	IDYFQPNNKRNQLWLRLQTA
PCV2_ORF2-19	ORF2-19	NQLWLRLQTAGNVDHVGLGT
PCV2_ORF2-20	ORF2-20	GNVDHVGLGTAFENSIYDQE
PCV2_ORF2-21	ORF2-21	AFENSIYDQEYNIRVTMYVQ
PCV2_ORF2-22	ORF2-22	YNIRVTMYVQFREFNLKDPP
PCV2_ORF2-23	ORF2-23	FREFNLKDPPLNP
PCV2_ORF3-1	ORF3-1	MVTIPPLVSRRFPVCGFRVC
PCV2_ORF3-2	ORF3-2	RFPVCGFRVCKISSPFAFTT
PCV2_ORF3-3	ORF3-3	KISSPFAFTTPRWPHNDVYI
PCV2_ORF3-4	ORF3-4	PRWPHNDVYISLPITLLHFP
PCV2_ORF3-5	ORF3-5	SLPITLLHFPAHFQKFSQPA
PCV2_ORF3-6	ORF3-6	AHFQKFSQPAEISDKRYRVL
PCV2_ORF3-7	ORF3-7	EISDKRYRVLLCNGHQTPAL
PCV2_ORF3-8	ORF3-8	LCNGHQTPALQQGTHSSRQV
PCV2_ORF3-9	ORF3-9	QQGTHSSRQVTPLSLRSRSS
PCV2_ORF3-10	ORF3-10	TPLSLRSRSSTLDQ
PCV3_Cap-1	Cap-1	MRHRAIFRRRPRPRRRRRHR	PCV 3
PCV3_Cap-2	Cap-2	PRPRRRRRHRRRYARRRLFI
PCV3_Cap-3	Cap-3	RRYARRRLFIRRPTAGTYYT
PCV3_Cap-4	Cap-4	RRPTAGTYYTKKYSTMNVIS
PCV3_Cap-5	Cap-5	KKYSTMNVISVGTPQNNKPW
PCV3_Cap-6	Cap-6	VGTPQNNKPWHANHFITRLN
PCV3_Cap-7	Cap-7	HANHFITRLNEWETAITFEY
PCV3_Cap-9	Cap-9	YKILKMKVTLSPVISPAQQT
PCV3_Cap-10	Cap-10	SPVISPAQQTKTMFGHTAID
PCV3_Cap-12	Cap-12	LDGAWTTNTWLQDDPYAESS
PCV3_Cap-13	Cap-13	LQDDPYAESSTRKVMTSKKK
PCV3_Cap-14	Cap-14	TRKVMTSKKKHSRYFTPKPL
PCV3_Cap-15	Cap-15	HSRYFTPKPLLAGTTSAHPG
PCV3_Cap-16	Cap-16	LAGTTSAHPGQSLFFFSRPT
PCV3_Cap-17	Cap-17	QSLFFFSRPTPWLNTYDPTV
PCV3_Cap-18	Cap-18	PWLNTYDPTVQWGALLWSIY
PCV3_Cap-19	Cap-19	QWGALLWSIYVPEKTGMTDF
PCV3_Cap-20	Cap-20	VPEKTGMTDFYGTKEVWIRY
PCV3_Rep-1	Rep-1	VRRESPKHRWCFTINNWTPT
PCV3_Rep-2	Rep-2	CFTINNWTPTEWESIVECGG
PCV3_Rep-3	Rep-3	EWESIVECGGSIARYLIIGK
PCV3_Rep-4	Rep-4	SIARYLIIGKEVGKSGTPHL
PCV3_Rep-5	Rep-5	EVGKSGTPHLQGYVNFKNKR
PCV3_Rep-6	Rep-6	QGYVNFKNKRRLSSVKRLPG
PCV3_Rep-7	Rep-7	RLSSVKRLPGFGRAHLEPAR
PCV3_Rep-8	Rep-8	FGRAHLEPARGSHKEASEYC
PCV3_Rep-9	Rep-9	GSHKEASEYCKKEGDYLEIG
PCV3_Rep-10	Rep-10	KKEGDYLEIGEDSSSGTRSD
PCV3_Rep-11	Rep-11	EDSSSGTRSDLQAAARILTE
PCV3_Rep-12	Rep-12	LQAAARILTETSGNLTEVAE
PCV3_Rep-13	Rep-13	TSGNLTEVAEKMPAVFIRYG
PCV3_Rep-14	Rep-14	KMPAVFIRYGRGLRDFCGVM
PCV3_Rep-15	Rep-15	RGLRDFCGVMGLGKPRDFKT
PCV3_Rep-16	Rep-16	GLGKPRDFKTEVYVFIGPPG
PCV3_Rep-17	Rep-17	EVYVFIGPPGCGKTREACAD
PCV3_Rep-18	Rep-18	CGKTREACADAAARELQLYF
PCV3_Rep-19	Rep-19	AAARELQLYFKPRGPWWDGY
PCV3_Rep-20	Rep-20	KPRGPWWDGYNGEGAVILDD
PCV3_Rep-21	Rep-21	NGEGAVILDDFYGWVPFDEL
PCV3_Rep-22	Rep-22	FYGWVPFDELLRIGDRYPLR
PCV3_Rep-23	Rep-23	LRIGDRYPLRVPVKGGFVNF
PCV3_Rep-24	Rep-24	VPVKGGFVNFVAKVLYITSN
PCV3_Rep-25	Rep-25	VAKVLYITSNVVPEEWYSSE
PCV3_Rep-26	Rep-26	VVPEEWYSSENIRGKLEALF
PCV3_Rep-27	Rep-27	NIRGKLEALFRRFTKVVCWG
PCV3_Rep-28	Rep-28	RRFTKVVCWGEGGVKKDMET
PCV3_Rep-29	Rep-29	EGGVKKDMETVYPINY
FMDV_2A-1	2A-1	SLNFDLLKLAGDVESNPG	FMDV
FMDV_2B-1	2B-1	PFFFSDVRSNFTKLVETINQ
FMDV_2B-2	2B-2	FTKLVETINQMQEDMSTKHG
FMDV_2B-3	2B-3	MQEDMSTKHGPDFNRLVSAF
FMDV_2B-4	2B-4	PDFNRLVSAFEELATGVKAI
FMDV_2B-5	2B-5	EELATGVKAIRAGLDEAKPW
FMDV_2B-6	2B-6	RAGLDEAKPWYKLIKLLSRL
FMDV_2B-7	2B-7	YKLIKLLSRLSCMAAVAARS
FMDV_2B-8	2B-8	SCMAAVAARSKDPVLVAIML
FMDV_2B-9	2B-9	KDPVLVAIMLADTGLEILDS
FMDV_2B-10	2B-10	ADTGLEILDSTFVVKKISDS
FMDV_2B-11	2B-11	TFVVKKISDSLSSLFHVPAP
FMDV_2B-12	2B-12	LSSLFHVPAPVFSFGAPILL
FMDV_2B-13	2B-13	VFSFGAPILLAGLVKVASSF
FMDV_2B-14	2B-14	AGLVKVASSFFRSTPEDLER
FMDV_2B-15	2B-15	FRSTPEDLERAEKQ
FMDV_2C-1	2C-1	LKARDINDIFAILKNGEWLV
FMDV_2C-2	2C-2	AILKNGEWLVKLILAIRDWI
FMDV_2C-3	2C-3	KLILAIRDWIKAWIASEEKF
FMDV_2C-4	2C-4	KAWIASEEKFVTMTDLVPGI
FMDV_2C-5	2C-5	VTMTDLVPGILEKQRDLNDP
FMDV_2C-6	2C-6	LEKQRDLNDPAKYKEAKEWL
FMDV_2C-7	2C-7	AKYKEAKEWLDNARQTCLKS
FMDV_2C-8	2C-8	DNARQTCLKSGNVHIANLCK
FMDV_2C-9	2C-9	GNVHIANLCKVVAPAPSKSR
FMDV_2C-10	2C-10	VVAPAPSKSRPEPVVVCLRG
FMDV_2C-11	2C-11	PEPVVVCLRGKSGQGKSFLA
FMDV_2C-12	2C-12	KSGQGKSFLANVLAQAISTH
FMDV_2C-13	2C-13	NVLAQAISTHFTGRTDSVWY
FMDV_2C-14	2C-14	FTGRTDSVWYCPPDPDHFDG
FMDV_2C-15	2C-15	CPPDPDHFDGYNQQTVVVMD
FMDV_2C-16	2C-16	YNQQTVVVMDDLGQNPDGKD
FMDV_2C-17	2C-17	DLGQNPDGKDFKYFAQMVST
FMDV_2C-18	2C-18	FKYFAQMVSTTGFIPPMASL
FMDV_2C-19	2C-19	TGFIPPMASLEDKGKPFNSK
FMDV_2C-20	2C-20	EDKGKPFNSKVIIATTNLYS
FMDV_2C-21	2C-21	VIIATTNLYSGFTPRTMVCP
FMDV_2C-22	2C-22	GFTPRTMVCPDALNRRFHFD
FMDV_2C-23	2C-23	DALNRRFHFDIDVSAKDGYK
FMDV_2C-24	2C-24	IDVSAKDGYKINNKLDIIKA
FMDV_2C-25	2C-25	INNKLDIIKALEDTHTNPVA
FMDV_2C-26	2C-26	LEDTHTNPVAMFQYDCALLN
FMDV_2C-27	2C-27	MFQYDCALLNGMAVEMKRMQ
FMDV_2C-28	2C-28	GMAVEMKRMQQDMFKPQPPL
FMDV_2C-29	2C-29	QDMFKPQPPLQNIYQLVQEV
FMDV_2C-30	2C-30	QNIYQLVQEVIDRVELHEKV
FMDV_2C-31	2C-31	IDRVELHEKVSSHPIFKQ
FMDV_3A-1	3A-1	ISIPSQKSVLYFLIEKGQHE
FMDV_3A-2	3A-2	YFLIEKGQHEAAIEFFEGMV
FMDV_3A-3	3A-3	AAIEFFEGMVHDSIKEELRP
FMDV_3A-4	3A-4	HDSIKEELRPLIQQTSFVKR
FMDV_3A-5	3A-5	LIQQTSFVKRAFKRLKENFE
FMDV_3A-6	3A-6	AFKRLKENFEIVALCLTLMA
FMDV_3A-7	3A-7	IVALCLTLMANIVIMIRETR
FMDV_3A-8	3A-8	NIVIMIRETRKRQQMVDDAV
FMDV_3A-9	3A-9	KRQQMVDDAVNEYIEKANIT
FMDV_3A-10	3A-10	NEYIEKANITTDDKTLDEAE
FMDV_3A-11	3A-11	TDDKTLDEAEKNPLETSGAS
FMDV_3A-12	3A-12	KNPLETSGASTVGFRERTLP
FMDV_3A-13	3A-13	TVGFRERTLPGHKVGDDVNS
FMDV_3A-14	3A-14	GHKVGDDVNSEPAHPGDEQP
FMDV_3A-15	3A-15	EPAHPGDEQPQAE
FMDV_3B-1	3B-1	GPYAGPLERQRPLKVRAKLP
FMDV_3B-2	3B-2	RPLKVRAKLPQQEGPYAGPM
FMDV_3B-3	3B-3	QQEGPYAGPMERQKPLKVKA
FMDV_3B-4	3B-4	ERQKPLKVKAKAPVVREGPY
FMDV_3B-5	3B-5	KAPVVREGPYEGPVKKPVAL
FMDV_3B-6	3B-6	EGPVKKPVALKVKAKNLIVT
FMDV_3B-7	3B-7	KVKAKNLIVTE
FMDV_3C-1	3C-1	SGAPPTDLQKMVMGNTKPVE
FMDV_3C-2	3C-2	MVMGNTKPVELILDGKTVAI
FMDV_3C-3	3C-3	LILDGKTVAICCATGVFGTA
FMDV_3C-4	3C-4	CCATGVFGTAYLVPRHLFAE
FMDV_3C-5	3C-5	YLVPRHLFAEKYDKIMLDGR
FMDV_3C-6	3C-6	KYDKIMLDGRAMMDSDYRVF
FMDV_3C-7	3C-7	AMMDSDYRVFEFEIKVKGQD
FMDV_3C-8	3C-8	EFEIKVKGQDMLSDAALMVL
FMDV_3C-9	3C-9	MLSDAALMVLHRGNRVRDIT
FMDV_3C-10	3C-10	HRGNRVRDITKHFRDTARMK
FMDV_3C-11	3C-11	KHFRDTARMKKGTPVVGVIN
FMDV_3C-12	3C-12	KGTPVVGVINNADVGRLIFS
FMDV_3C-13	3C-13	NADVGRLIFSGEALTYKDIV
FMDV_3C-14	3C-14	GEALTYKDIVVCMDGDTMPG
FMDV_3C-15	3C-15	VCMDGDTMPGLFAYKAATKA
FMDV_3C-16	3C-16	LFAYKAATKAGYCGGAVLAK
FMDV_3C-17	3C-17	GYCGGAVLAKDGADTFIVGT
FMDV_3C-18	3C-18	DGADTFIVGTHSAGGNGVGY
FMDV_3C-19	3C-19	HSAGGNGVGYCSCVSRSMLQ
FMDV_3C-20	3C-20	CSCVSRSMLQKMKAHIDPEP
FMDV_3C-21	3C-21	KMKAHIDPEPHHE
FMDV_Lab-1	Lab-1	MNTAGCFIALLHAIREIKTR
FMDV_Lab-2	Lab-2	LHAIREIKTRLFSRTQEMEF
FMDV_Lab-3	Lab-3	LFSRTQEMEFTLYNGEKKIF
FMDV_Lab-4	Lab-4	TLYNGEKKIFYSRPNNHDNC
FMDV_Lab-5	Lab-5	YSRPNNHDNCWLNAILQLFR
FMDV_Lab-6	Lab-6	WLNAILQLFRYVDEPFFDWV
FMDV_Lab-7	Lab-7	YVDEPFFDWVYESPENLTLE
FMDV_Lab-8	Lab-8	YESPENLTLEAIGQLENITG
FMDV_Lab-9	Lab-9	AIGQLENITGLELHEGGPPA
FMDV_Lab-10	Lab-10	LELHEGGPPALVIWNIKHLL
FMDV_Lab-11	Lab-11	LVIWNIKHLLHTGIGTASRP
FMDV_Lab-12	Lab-12	HTGIGTASRPSEVCMVDGTD
FMDV_Lab-13	Lab-13	SEVCMVDGTDMCLADFHAGI
FMDV_Lab-14	Lab-14	MCLADFHAGIFLKGREHAVF
FMDV_Lab-15	Lab-15	FLKGREHAVFACVTSNGWYA
FMDV_Lab-16	Lab-16	ACVTSNGWYAIDDEEFYPWT
FMDV_Lab-17	Lab-17	IDDEEFYPWTPDPSDVLVFV
FMDV_Lab-18	Lab-18	PDPSDVLVFVPYDQEPLNGE
FMDV_Lab-19	Lab-19	PYDQEPLNGEWKAKVQRRLK
FMDV_VP1-1	VP1-1	TTSTGESADPVTATVENYGG
FMDV_VP1-2	VP1-2	VTATVENYGGETQVQRRHHT
FMDV_VP1-3	VP1-3	ETQVQRRHHTDVSFILDRFV
FMDV_VP1-4	VP1-4	DVSFILDRFVKVTPKDSINV
FMDV_VP1-5	VP1-5	KVTPKDSINVLDLMQTPPHT
FMDV_VP1-6	VP1-6	LDLMQTPPHTLVGALLRTAT
FMDV_VP1-7	VP1-7	LVGALLRTATYYFADLEVAV
FMDV_VP1-8	VP1-8	YYFADLEVAVKHKGDLTWVP
FMDV_VP1-9	VP1-9	KHKGDLTWVPNGAPEAALDN
FMDV_VP1-10	VP1-10	NGAPEAALDNTTNPTAYHKA
FMDV_VP1-11	VP1-11	TTNPTAYHKAPLTRLALPYT
FMDV_VP1-12	VP1-12	PLTRLALPYTAPHRVLATVY
FMDV_VP1-13	VP1-13	APHRVLATVYNGNCKYAGGS
FMDV_VP1-14	VP1-14	NGNCKYAGGSLPNVRGDLQV
FMDV_VP1-15	VP1-15	LPNVRGDLQVLAQKAAWPLP
FMDV_VP1-16	VP1-16	LAQKAAWPLPTSFNYGAIKA
FMDV_VP1-17	VP1-17	TSFNYGAIKATRVTELLYRM
FMDV_VP1-18	VP1-18	TRVTELLYRMKRAETYCPRP
FMDV_VP1-19	VP1-19	KRAETYCPRPLLAVHPSAAR
FMDV_VP1-20	VP1-20	LLAVHPSAARHKQKIVAPVK
FMDV_VP1-21	VP1-21	HKQKIVAPVKQ
FMDV_VP2-1	VP2-1	DKKTEETTLLEDRILTTRNG
FMDV_VP2-2	VP2-2	EDRILTTRNGHTTSTTQSSV
FMDV_VP2-3	VP2-3	HTTSTTQSSVGITHGYATAE
FMDV_VP2-4	VP2-4	GITHGYATAEDFVSGPNTSG
FMDV_VP2-5	VP2-5	DFVSGPNTSGLETRVIQAER
FMDV_VP2-6	VP2-6	LETRVIQAERFFKTHLFDWV
FMDV_VP2-7	VP2-7	FFKTHLFDWVTSDPFGRYHL
FMDV_VP2-8	VP2-8	TSDPFGRYHLLELPTDHKGV
FMDV_VP2-9	VP2-9	LELPTDHKGVYGSLTDSYAY
FMDV_VP2-10	VP2-10	YGSLTDSYAYMRNGWDVEVT
FMDV_VP2-11	VP2-11	MRNGWDVEVTAVGNQFNGGC
FMDV_VP2-12	VP2-12	AVGNQFNGGCLLVAMVPELC
FMDV_VP2-13	VP2-13	LLVAMVPELCSIERRELFQL
FMDV_VP2-14	VP2-14	SIERRELFQLTLFPHQFINP
FMDV_VP2-15	VP2-15	TLFPHQFINPRTNMTAHIKV
FMDV_VP2-16	VP2-16	RTNMTAHIKVPFVGVNRYDQ
FMDV_VP2-17	VP2-17	PFVGVNRYDQYKVHKPWTLV
FMDV_VP2-18	VP2-18	YKVHKPWTLVVMVVAPLTVN
FMDV_VP2-19	VP2-19	VMVVAPLTVNTEGAPQIKVY
FMDV_VP2-20	VP2-20	TEGAPQIKVYANIAPTNVHV
FMDV_VP2-21	VP2-21	ANIAPTNVHVAGEFPSKE
FMDV_VP3-1	VP3-1	GIFPVACSDGYGGLVTTDPK
FMDV_VP3-2	VP3-2	YGGLVTTDPKTADPVYGKVF
FMDV_VP3-3	VP3-3	TADPVYGKVFNPPRNMLPGR
FMDV_VP3-4	VP3-4	NPPRNMLPGRFTNLLDVAEA
FMDV_VP3-5	VP3-5	FTNLLDVAEACPTFLHFDGD
FMDV_VP3-6	VP3-6	CPTFLHFDGDVPYVTTKTDS
FMDV_VP3-7	VP3-7	VPYVTTKTDSDRVLAQFDLS
FMDV_VP3-8	VP3-8	DRVLAQFDLSLAAKHMSNTF
FMDV_VP3-9	VP3-9	LAAKHMSNTFLAGLAQYYTQ
FMDV_VP3-10	VP3-10	LAGLAQYYTQYSGTINLHFM
FMDV_VP3-11	VP3-11	YSGTINLHFMFTGPTDAKAR
FMDV_VP3-12	VP3-12	FTGPTDAKARYMIAYAPPGM
FMDV_VP3-13	VP3-13	YMIAYAPPGMEPPKTPEAAA
FMDV_VP3-14	VP3-14	EPPKTPEAAAHCIHAEWDTG
FMDV_VP3-15	VP3-15	HCIHAEWDTGLNSKFTFSIP
FMDV_VP3-16	VP3-16	LNSKFTFSIPYLSAADYAYT
FMDV_VP3-17	VP3-17	YLSAADYAYTASGAAETTNV
FMDV_VP3-18	VP3-18	ASGAAETTNVQGWVCLFQIT
FMDV_VP3-19	VP3-19	QGWVCLFQITHGKAEGDALV
FMDV_VP3-20	VP3-20	HGKAEGDALVVLASAGKDFE
FMDV_VP3-21	VP3-21	VLASAGKDFELRLPVDARQQ
FMDV_VP4-1	VP4-1	GAGQSSPATGSQNQSGNTGS
FMDV_VP4-2	VP4-2	SQNQSGNTGSIINNYYMQQY
FMDV_VP4-3	VP4-3	IINNYYMQQYQNSMDTQLGD
FMDV_VP4-4	VP4-4	QNSMDTQLGDNAISGGSNEG
FMDV_VP4-5	VP4-5	NAISGGSNEGSTDTTSTHTT
FMDV_VP4-6	VP4-6	STDTTSTHTTNTQNNDWFSK
FMDV_VP4-7	VP4-7	NTQNNDWFSKLASSAFSGLF
FMDV_VP4-8	VP4-8	LASSAFSGLFGALLA
NDV_F-1	F1	MGSRPSTKNPAPMMLTIRVA	NDV
NDV_F-2	F2	APMMLTIRVALVLSCICPAN
NDV_F-3	F3	LVLSCICPANSIDGRPLAAA
NDV_F-4	F4	SIDGRPLAAAGIVVTGDKAV
NDV_F-5	F5	GIVVTGDKAVNIYTSSQTGS
NDV_F-6	F6	NIYTSSQTGSIIVKLLPNLP
NDV_F-7	F7	IIVKLLPNLPKDKEACAKAP
NDV_F-8	F8	KDKEACAKAPLDAYNRTLTT
NDV_F-9	F9	LDAYNRTLTTLLTPLGDSIR
NDV_F-10	F10	LLTPLGDSIRRIQESVTTSG
NDV_F-11	F11	RIQESVTTSGGGRQGRLIGA
NDV_F-12	F12	GGRQGRLIGAIIGGVALGVA
NDV_F-13	F13	IIGGVALGVATAAQITAAAA
NDV_F-14	F14	TAAQITAAAALIQAKQNAAN
NDV_F-15	F15	LIQAKQNAANILRLKESIAA
NDV_F-16	F16	ILRLKESIAATNEAVHEVTD
NDV_F-17	F17	TNEAVHEVTDGLSQLAVAVG
NDV_F-18	F18	GLSQLAVAVGKMQQFVNDQF
NDV_F-19	F19	KMQQFVNDQFNKTAQELDCI
NDV_F-20	F20	NKTAQELDCIKIAQQVGVEL
NDV_F-21	F21	KIAQQVGVELNLYLTELTTV
NDV_F-22	F22	NLYLTELTTVFGPQITSPAL
NDV_F-23	F23	FGPQITSPALNKLTIQALYN
NDV_F-24	F24	NKLTIQALYNLAGGNMDYLL
NDV_F-25	F25	LAGGNMDYLLTKLGVGNNQL
NDV_F-26	F26	TKLGVGNNQLSSLIGSGLIT
NDV_F-27	F27	SSLIGSGLITGNPILYDSQT
NDV_F-29	F29	QLLGIQVTLPSVGNLNNMRA
NDV_F-30	F30	SVGNLNNMRATYLETLSVST
NDV_F-31	F31	TYLETLSVSTTRGFASALVP
NDV_F-32	F32	TRGFASALVPKVVTQVGSVI
NDV_F-33	F33	KVVTQVGSVIEELDTSYCIE
NDV_F-34	F34	EELDTSYCIETDLDLYCTRI
NDV_F-35	F35	TDLDLYCTRIVTFPMSPGIY
NDV_F-36	F36	VTFPMSPGIYSCLSGNTSAC
NDV_F-37	F37	SCLSGNTSACMYSKTEGALT
NDV_F-38	F38	MYSKTEGALTTPYMTIKGSV
NDV_F-40	F40	IANCKMTTCRCVNPPGIISQ
NDV_F-41	F41	CVNPPGIISQNYGEAVSLID
NDV_F-42	F42	NYGEAVSLIDKQSCNVLSLG
NDV_F-43	F43	KQSCNVLSLGGITLRLSGEF
NDV_F-44	F44	GITLRLSGEFDVTYQKNISI
NDV_F-47	F47	LDISTELGNVNNSISNALNK
NDV_F-48	F48	NNSISNALNKLEESNRKLDK
NDV_F-49	F49	LEESNRKLDKVNVKLTSTSA
NDV_F-50	F50	VNVKLTSTSALITYIVLTII
NDV_F-51	F51	LITYIVLTIISLVFGILSLI
NDV_F-52	F52	SLVFGILSLILACYLMYKQK
NDV_F-53	F53	LACYLMYKQKAQQKTLLWLG
NDV_F-54	F54	AQQKTLLWLGNNTLDQMRAT
NDV_F-55	F55	NNTLDQMRATTKM
NDV_H-1	H1	MDRAVSQVALENDEREAKNT
NDV_H-2	H2	ENDEREAKNTWRLIFRIAIL
NDV_H-3	H3	WRLIFRIAILFLTVVTLAIS
NDV_H-4	H4	FLTVVTLAISVASLLYSMGA
NDV_H-5	H5	VASLLYSMGASTPSDLVGIP
NDV_H-6	H6	STPSDLVGIPTRISRAEEKI
NDV_H-7	H7	TRISRAEEKITSTLGSNQDV
NDV_H-8	H8	TSTLGSNQDVVDRIYKQVAL
NDV_H-9	H9	VDRIYKQVALESPLALLNTE
NDV_H-10	H10	ESPLALLNTETTIMNAITSL
NDV_H-11	H11	TTIMNAITSLSYQINGAANN
NDV_H-12	H12	SYQINGAANNSGWGAPIHDP
NDV_H-13	H13	SGWGAPIHDPDYIGGIGKEL
NDV_H-14	H14	DYIGGIGKELIVDDASDVTS
NDV_H-15	H15	IVDDASDVTSFYPSAFQEHL
NDV_H-16	H16	FYPSAFQEHLNFIPAPTTGS
NDV_H-17	H17	NFIPAPTTGSGCTRIPSFDM
NDV_H-18	H18	GCTRIPSFDMSATHYCYTHN
NDV_H-19	H19	SATHYCYTHNVILSGCRDHS
NDV_H-20	H20	VILSGCRDHSHSYQYLALGV
NDV_H-21	H21	HSYQYLALGVLRTSATGRVF
NDV_H-22	H22	LRTSATGRVFFSTLRSINLD
NDV_H-23	H23	FSTLRSINLDDTQNRKSCSV
NDV_H-24	H24	DTQNRKSCSVSATPLGCDML
NDV_H-25	H25	SATPLGCDMLCSKVTETEEE
NDV_H-26	H26	CSKVTETEEEDYNSAVPTRM
NDV_H-27	H27	DYNSAVPTRMVHGRLGFDGQ
NDV_H-28	H28	VHGRLGFDGQYHEKDLDVTT
NDV_H-29	H29	YHEKDLDVTTLFGDWVANYP
NDV_H-30	H30	LFGDWVANYPGVGGGSFIDS
NDV_H-32	H32	RVWFSVYGGLKPNSPSDTVQ
NDV_H-33	H33	KPNSPSDTVQEGKYVIYKRY
NDV_H-34	H34	EGKYVIYKRYNDTCPDEQDY
NDV_H-35	H35	NDTCPDEQDYQIRMAKSSYK
NDV_H-36	H36	QIRMAKSSYKPGRFGGKRIQ
NDV_H-37	H37	PGRFGGKRIQQAILSIKVST
NDV_H-38	H38	QAILSIKVSTSLGEDPVLTV
NDV_H-39	H39	SLGEDPVLTVPPNTVTLMGA
NDV_H-40	H40	PPNTVTLMGAEGRILTVGTS
NDV_H-41	H41	EGRILTVGTSHFLYQRGSSY
NDV_H-42	H42	HFLYQRGSSYFSPALLYPMT
NDV_H-43	H43	FSPALLYPMTVSNKTATLHS
NDV_H-44	H44	VSNKTATLHSPYTFNAFTRP
NDV_H-45	H45	PYTFNAFTRPGSIPCQASAR
NDV_H-46	H46	GSIPCQASARCPNSCVTGVY
NDV_H-47	H47	CPNSCVTGVYTDPYPLIFYR
NDV_H-48	H48	TDPYPLIFYRNHTLRGVFGT
NDV_H-49	H49	NHTLRGVFGTMLDGVQARLN
NDV_H-50	H50	MLDGVQARLNPASAVFDSTS
NDV_H-51	H51	PASAVFDSTSRSRITRVSSS
NDV_H-52	H52	RSRITRVSSSSTKAAYTTST
NDV_H-53	H53	STKAAYTTSTCFKVVKTNKT
NDV_H-54	H54	CFKVVKTNKTYCLSIAEISN
NDV_H-55	H55	YCLSIAEISNTLFGEFRIVP
NDV_H-56	H56	TLFGEFRIVPLLVEILKDDG
NDV_H-57	H57	LLVEILKDDGVREARSG
NDV_M-1	M1	MDSSRTIGLYFDSAHSSSNL
NDV_M-2	M2	FDSAHSSSNLLAFPIVLQGT
NDV_M-3	M3	LAFPIVLQGTGDGKKQIAPQ
NDV_M-4	M4	GDGKKQIAPQYRIQRLDLWT
NDV_M-5	M5	YRIQRLDLWTDSKEDSVFIT
NDV_M-6	M6	DSKEDSVFITTYGFIFQVGN
NDV_M-7	M7	TYGFIFQVGNEEATVGMIDD
NDV_M-8	M8	EEATVGMIDDKPKRELLSAA
NDV_M-9	M9	KPKRELLSAAMLCLGSVPNT
NDV_M-10	M10	MLCLGSVPNTGDLIELARAC
NDV_M-11	M11	GDLIELARACLTMIVTCKKS
NDV_M-12	M12	LTMIVTCKKSATNTERMVFS
NDV_M-13	M13	ATNTERMVFSVVQAPQVLQS
NDV_M-14	M14	VVQAPQVLQSCRVVANKYSS
NDV_M-15	M15	CRVVANKYSSVNAVKHVKAP
NDV_M-16	M16	VNAVKHVKAPEKIPGSGTLE
NDV_M-17	M17	EKIPGSGTLEYKVNFVSLTV
NDV_M-18	M18	YKVNFVSLTVVPKKDVYKIP
NDV_M-19	M19	VPKKDVYKIPAAVLKVSGSS
NDV_M-21	M21	LYNLALNVTINVEVDPRSPL
NDV_M-22	M22	NVEVDPRSPLVKSLSKSDSG
NDV_M-23	M23	VKSLSKSDSGYYANLFLHIG
NDV_M-24	M24	YYANLFLHIGLMTTVDRKGK
NDV_M-25	M25	LMTTVDRKGKKVTFDKLEKK
NDV_M-26	M26	KVTFDKLEKKIRSLDLSVGL
NDV_M-27	M27	IRSLDLSVGLSDVLGPSVLV
NDV_M-28	M28	SDVLGPSVLVKARGARTKLL
NDV_M-29	M29	KARGARTKLLAPFFSSSGTA
NDV_M-30	M30	APFFSSSGTACYPIANASPQ
NDV_M-31	M31	CYPIANASPQVAKILWSQTA
NDV_M-32	M32	VAKILWSQTACLRSVKIIIQ
NDV_M-33	M33	CLRSVKIIIQAGTQRAVAVT
NDV_M-34	M34	AGTQRAVAVTADHEVTSTKL
NDV_M-35	M35	ADHEVTSTKLEKGHTLAKYN
NDV_M-36	M36	EKGHTLAKYNPFKK
NDV_N-1	N1	MSSVFDEYEQLLAAQTRPNG
NDV_N-2	N2	LLAAQTRPNGAHGGGEKGST
NDV_N-3	N3	AHGGGEKGSTLKVDVPVFTL
NDV_N-4	N4	LKVDVPVFTLNSDDPEDRWS
NDV_N-5	N5	NSDDPEDRWSFVVFCLRIAV
NDV_N-6	N6	FVVFCLRIAVSEDANKPLRQ
NDV_N-7	N7	SEDANKPLRQGALISLLCSH
NDV_N-8	N8	GALISLLCSHSQVMRNHVAI
NDV_N-9	N9	SQVMRNHVAIAGKQNEATLA
NDV_N-10	N10	AGKQNEATLAVLEIDGFANG
NDV_N-11	N11	VLEIDGFANGTPQFNNRSGV
NDV_N-12	N12	TPQFNNRSGVSEERAQRFAM
NDV_N-13	N13	SEERAQRFAMIAGSLPRACS
NDV_N-14	N14	IAGSLPRACSNGTPFVTAGA
NDV_N-15	N15	NGTPFVTAGAEDDAPEDITD
NDV_N-16	N16	EDDAPEDITDTLERILSIQA
NDV_N-17	N17	TLERILSIQAQVWVTVAKAM
NDV_N-18	N18	QVWVTVAKAMTAYETADESE
NDV_N-19	N19	TAYETADESETRRINKYMQQ
NDV_N-20	N20	TRRINKYMQQGRVQKKYILY
NDV_N-21	N21	GRVQKKYILYPVCRSTIQLT
NDV_N-22	N22	PVCRSTIQLTIRQSLAVRIF
NDV_N-23	N23	IRQSLAVRIFLVSELKRGRN
NDV_N-24	N24	LVSELKRGRNTAGGTSTYYN
NDV_N-25	N25	TAGGTSTYYNLVGDVDSYIR
NDV_N-26	N26	LVGDVDSYIRNTGLTAFFLT
NDV_N-27	N27	NTGLTAFFLTLKYGINTKTS
NDV_N-28	N28	LKYGINTKTSALALSSLSGD
NDV_N-29	N29	ALALSSLSGDIQKMKQLMRL
NDV_N-30	N30	IQKMKQLMRLYRMKGDNAPY
NDV_N-31	N31	YRMKGDNAPYMTLLGDSDQM
NDV_N-32	N32	MTLLGDSDQMSFAPAEYAQL
NDV_N-33	N33	SFAPAEYAQLYSFAMGMASV
NDV_N-34	N34	YSFAMGMASVLDKGTGKYQF
NDV_N-35	N35	LDKGTGKYQFARDFMSTSFW
NDV_N-36	N36	ARDFMSTSFWRLGVEYAQAQ
NDV_N-37	N37	RLGVEYAQAQGSSINEDMAA
NDV_N-38	N38	GSSINEDMAAELKLTPAAMK
NDV_N-39	N39	ELKLTPAAMKGLAAAAQRVS
NDV_N-40	N40	GLAAAAQRVSDDTSSIYMPT
NDV_N-41	N41	DDTSSIYMPTQQVGVLTGLS
NDV_N-42	N42	QQVGVLTGLSEGGSQALQGG
NDV_N-43	N43	EGGSQALQGGSNRSQGQPEA
NDV_N-44	N44	SNRSQGQPEAGDGETQFLDL
NDV_N-45	N45	GDGETQFLDLMRAVANSMRE
NDV_N-46	N46	MRAVANSMREAPNSAQGTPQ
NDV_N-47	N47	APNSAQGTPQSGPPPTPGPS
NDV_N-48	N48	SGPPPTPGPSQDNDTDWGY
NDV_F-35-1	NDV-F35E-0	TDLDLYCTRIVTFPMSPGIYSCLSG
NDV_F-35-2	NDV-F35E-1	TDLDLYCTRIVTFPM
NDV_F-35-3	NDV-F35E-2	DLYCTRIVTFPMSPG
NDV_F-35-4	NDV-F35E-3	CTRIVTFPMSPGIYS
NDV_F-35-5	NDV-F35E-4	IVTFPMSPGIYSCLSG
AIV_HA1-1	HA1	MEKIVLFLAIVSLVKSDQIC	AIV-H5
AIV_HA1-2	HA2	VSLVKSDQICIGYHANNSTE
AIV_HA1-3	HA3	IGYHANNSTEQVDTIMEKNV
AIV_HA1-4	HA4	QVDTIMEKNVTVTHAQDILE
AIV_HA1-5	HA5	TVTHAQDILEKTHNGKLCDL
AIV_HA1-6	HA6	KTHNGKLCDLDGVKPLILRD
AIV_HA1-7	HA7	DGVKPLILRDCSVAGWLLGN
AIV_HA1-8	HA8	CSVAGWLLGNPMCDEFINVP
AIV_HA1-9	HA9	PMCDEFINVPEWSYIVEKAN
AIV_HA1-10	HA10	EWSYIVEKANPANDLCYPGN
AIV_HA1-11	HA11	PANDLCYPGNFNDYEELKHL
AIV_HA1-12	HA12	FNDYEELKHLLSRINHFEKI
AIV_HA1-13	HA13	LSRINHFEKIQIIPKSSWSD
AIV_HA1-14	HA14	QIIPKSSWSDHEASSGVSSA
AIV_HA1-15	HA15	HEASSGVSSACPYQGTPSFF
AIV_HA1-16	HA16	CPYQGTPSFFRNVVWLIKKN
AIV_HA1-17	HA17	RNVVWLIKKNNTYPTIKRSY
AIV_HA1-18	HA18	NTYPTIKRSYNNTNQEDLLI
AIV_HA1-19	HA19	NNTNQEDLLILWGIHHSNDA
AIV_HA1-20	HA20	LWGIHHSNDAAEQTKLYQNP
AIV_HA1-21	HA21	AEQTKLYQNPTTYISVGTST
AIV_HA1-22	HA22	TTYISVGTSTLNQRLVPKIA
AIV_HA1-23	HA23	LNQRLVPKIATRSKVNGQSG
AIV_HA1-24	HA24	TRSKVNGQSGRMDFFWTILK
AIV_HA1-25	HA25	RMDFFWTILKPNDAINFESN
AIV_HA1-26	HA26	PNDAINFESNGNFIAPEYAY
AIV_HA1-27	HA27	GNFIAPEYAYKIVKKGDSAI
AIV_HA1-28	HA28	KIVKKGDSAIMKSEVEYGNC
AIV_HA1-29	HA29	MKSEVEYGNCNTKCQTPIGA
AIV_HA1-30	HA30	NTKCQTPIGAINSSMPFHNI
AIV_HA1-31	HA31	INSSMPFHNIHPLTIGECPK
AIV_HA1-32	HA32	HPLTIGECPKYVKSNKLVLA
AIV_HA1-33	HA33	YVKSNKLVLATGLRNSPLRE
AIV_HA1-34	HA34	TGLRNSPLRERRRKRGLFGA
AIV_HA1-35	HA35	RRRKRGLFGAIAGFIEGGWQ
AIV_HA2-53	HA53	VKLESIGTYQILSIYSTVAS
AIV_HA2-54	HA54	ILSIYSTVASSLALAIMVAG
AIV_HA2-55	HA55	SLALAIMVAGLSLWMCSNGS
AIV_NA-1	NA1	MNPNQKIITIGSICMVIGIV
AIV_NA-2	NA2	GSICMVIGIVSLMLQIGNMI
AIV_NA-3	NA3	SLMLQIGNMISLWVSHSIQT
AIV_NA-4	NA4	SLWVSHSIQTGNQHQVEPIS
AIV_NA-5	NA5	GNQHQVEPISNTNFLTEKAV
AIV_NA-6	NA6	NTNFLTEKAVASVTLAGNSS
AIV_NA-7	NA7	ASVTLAGNSSLCPIRGWAVH
AIV_NA-8	NA8	LCPIRGWAVHSKDNSIRIGS
AIV_NA-9	NA9	SKDNSIRIGSKGDVFVIREP
AIV_NA-10	NA10	KGDVFVIREPFISCSHLECR
AIV_NA-11	NA11	FISCSHLECRTFFLTQGALL
AIV_NA-12	NA12	TFFLTQGALLNDKHSNGTVK
AIV_NA-13	NA13	NDKHSNGTVKDRSPHRTLMS
AIV_NA-14	NA14	DRSPHRTLMSCPVGEAPSPY
AIV_NA-15	NA15	CPVGEAPSPYNSRFESVAWS
AIV_NA-16	NA16	NSRFESVAWSASACHDGTSW
AIV_NA-17	NA17	ASACHDGTSWLTIGISGPDN
AIV_NA-18	NA18	LTIGISGPDNGAVAVLKYNG
AIV_NA-19	NA19	GAVAVLKYNGMITDTIKSWR
AIV_NA-20	NA20	MITDTIKSWRNNILRTQESE
AIV_NA-21	NA21	NNILRTQESECACVNGSCFT
AIV_NA-22	NA22	CACVNGSCFTVMTDGPSNGQ
AIV_NA-23	NA23	VMTDGPSNGQASYKIFKMEK
AIV_NA-24	NA24	ASYKIFKMEKGKVVKSVELD
AIV_NA-25	NA25	GKVVKSVELDAPNYHYEECS
AIV_NA-26	NA26	APNYHYEECSCYPDAGEITC
AIV_NA-27	NA27	CYPDAGEITCVCRDNWHGSN
AIV_NA-28	NA28	VCRDNWHGSNRPWVSFNQNL
AIV_NA-29	NA29	RPWVSFNQNLEYQIGYICSG
AIV_NA-30	NA30	EYQIGYICSGVFGDNPRPND
AIV_NA-31	NA31	VFGDNPRPNDGTGSCGPVSP
AIV_NA-32	NA32	GTGSCGPVSPNGAYGVKGFS
AIV_NA-33	NA33	NGAYGVKGFSFKYGNGVWIG
AIV_NA-34	NA34	FKYGNGVWIGRTKSPNSRSG
AIV_NA-35	NA35	RTKSPNSRSGFEMIWDPNGW
AIV_NA-36	NA36	FEMIWDPNGWTETDSSFSVK
AIV_NA-37	NA37	TETDSSFSVKQDIVAITDWS
AIV_NA-38	NA38	QDIVAITDWSGYSGSFVQHP
AIV_NA-39	NA39	GYSGSFVQHPELTGLDCIRP
AIV_NA-40	NA40	ELTGLDCIRPCFWVELIRGR
AIV_NA-41	NA41	CFWVELIRGRPKESTIWTSG
AIV_NA-42	NA42	PKESTIWTSGSSISFCGVNS
AIV_NA-43	NA43	SSISFCGVNSDTVSWSWPDG
AIV_NA-44	NA44	DTVSWSWPDGAELPFTIDK
AIV_NP-1	NP1	MASQGTKRSYEQMETGGERQ
AIV_NP-2	NP2	EQMETGGERQNATEIRASVG
AIV_NP-3	NP3	NATEIRASVGRMVSGIGRFY
AIV_NP-4	NP4	RMVSGIGRFYIQMCTELKLS
AIV_NP-5	NP5	IQMCTELKLSDYEGRLIQNS
AIV_NP-6	NP6	DYEGRLIQNSITIERMVLSA
AIV_NP-7	NP7	ITIERMVLSAFDERRNRYLE
AIV_NP-8	NP8	FDERRNRYLEEHPSAGKDPK
AIV_NP-9	NP9	EHPSAGKDPKKTGGPIYRRR
AIV_NP-10	NP10	KTGGPIYRRRDGKWVRELIL
AIV_NP-11	NP11	DGKWVRELILYDKEEIRRIW
AIV_NP-12	NP12	YDKEEIRRIWRQANNGEDAT
AIV_NP-13	NP13	RQANNGEDATAGLTHLMIWH
AIV_NP-14	NP14	AGLTHLMIWHSNLNDATYQR
AIV_NP-15	NP15	SNLNDATYQRTRALVRTGMD
AIV_NP-16	NP16	TRALVRTGMDPRMCSLMQGS
AIV_NP-17	NP17	PRMCSLMQGSTLPRRSGAAG
AIV_NP-18	NP18	TLPRRSGAAGAAVKGVGTMV
AIV_NP-19	NP19	AAVKGVGTMVMELIRMIKRG
AIV_NP-20	NP20	MELIRMIKRGINDRNFWRGE
AIV_NP-21	NP21	INDRNFWRGENGRRTRIAYE
AIV_NP-22	NP22	NGRRTRIAYERMCNILKGKF
AIV_NP-23	NP23	RMCNILKGKFQTAAQRAMMD
AIV_NP-24	NP24	QTAAQRAMMDQVRESRNPGN
AIV_NP-25	NP25	QVRESRNPGNAEIEDLIFLA
AIV_NP-26	NP26	AEIEDLIFLARSALILRGSV
AIV_NP-27	NP27	RSALILRGSVAHKSCLPACV
AIV_NP-28	NP28	AHKSCLPACVYGLAVASGYD
AIV_NP-29	NP29	YGLAVASGYDFEREGYSLVG
AIV_NP-30	NP30	FEREGYSLVGIDPFRLLQNS
AIV_NP-31	NP31	IDPFRLLQNSQVFSLIRPNE
AIV_NP-32	NP32	QVFSLIRPNENPAHKSQLVW
AIV_NP-33	NP33	NPAHKSQLVWMACHSAAFED
AIV_NP-34	NP34	MACHSAAFEDLRVSSFIRGT
AIV_NP-35	NP35	LRVSSFIRGTRVVPRGQLST
AIV_NP-36	NP36	RVVPRGQLSTRGVQIASNEN
AIV_NP-37	NP37	RGVQIASNENMETMDSNTLE
AIV_NP-38	NP38	METMDSNTLELRSRYWAIRT
AIV_NP-39	NP39	LRSRYWAIRTRSGGNTNQQR
AIV_NP-40	NP40	RSGGNTNQQRASAGQISVQP
AIV_NP-41	NP41	ASAGQISVQPTFSVQRNLPF
AIV_NP-42	NP42	TFSVQRNLPFERATIMAAFT
AIV_NP-43	NP43	ERATIMAAFTGNTEGRTSDM
AIV_NP-44	NP44	GNTEGRTSDMRTEIIKMMES
AIV_NP-45	NP45	RTEIIKMMESARPEDVSFQG
AIV_NP-46	NP46	ARPEDVSFQGRGVFELSDEK
AIV_NP-47	NP47	RGVFELSDEKATNPIVPSFD
AIV_NP-48	NP48	ATNPIVPSFDMNNEGSYFFG
AIV_NP-49	NP49	MNNEGSYFFGDNAEEYDN
AIV_NS1-1	NS1-3/25	SNTVSSFQVDCFLWHVRKRFADQ
AIV_NS1-2	NS1-29/46	DAPFLDRLRRDQKSLRGR
AIV_NS1-3	NS1-154/170	GAIVGEISPLPSLPGHT
AIV_NS1-4	NS1-173/193	DVKNAIGVLIGGLEWNDNTVR
AIV_PB1F2-1	PB1F2-61/74	WLSLKNPTQESLKT
H5_HA2-1	H5-001	GLFGAIAGFIEGGWQGMVDG	AIV-H5 HA Protein
H5_HA2-2	H5-002	EGGWQGMVDGWYGYHHSNEQ
H5_HA2-3	H5-003	WYGYHHSNEQGSGYAADKES
H5_HA2-4	H5-004	GSGYAADKESTQKAIDGVTN
H5_HA2-5	H5-005	TQKAIDGVTNKVNSIIDKMN
H5_HA2-6	H5-006	KVNSIIDKMNTQFEAVGREF
H5_HA2-7	H5-007	TQFEAVGREFNNLERRIENL
H5_HA2-8	H5-008	NNLERRIENLNKKMEDGFLD
H5_HA2-9	H5-009	NKKMEDGFLDVWTYNAELLV
H5_HA2-10	H5-010	VWTYNAELLVLMENERTLDF
H5_HA2-11	H5-011	LMENERTLDFHDSNVKNLYD
H5_HA2-12	H5-012	HDSNVKNLYDKVRLQLRDNA
H5_HA2-13	H5-013	KVRLQLRDNAKELGNGCFEF
H5_HA2-14	H5-014	KELGNGCFEFYHKCDNECME
H5_HA2-15	H5-015	YHKCDNECMESVRNGTYDYP
H5_HA2-16	H5-016	SVRNGTYDYPQYSEEARLKR
H5_HA2-17	H5-017	QYSEEARLKREEISGVKLES
H5_HA2-18	H5-018	EEISGVKLESIGTYQILSIY
H5_HA2-19	H5-019	IGTYQILSIYSTVASSLALA
H5_HA2-21	H5-021	IMVAGLSLWMCSNGSLQCRI
H5_HA2-22	H5-022	CSNGSLQCRICI
H5_HA2-11-1	H5-11-1	LMENERTLDFH
H5_HA2-11-2	H5-11-2	NERTLDFHDSN
H5_HA2-11-3	H5-11-3	TLDFHDSNVKN
H5_HA2-11-4	H5-11-4	FHDSNVKNLYD
H5_HA2-14-1	H5-14-1	KELGNGCFEFY
H5_HA2-14-2	H5-14-2	GNGCFEFYHKC
H5_HA2-14-3	H5-14-3	CFEFYHKCDNE
H5_HA2-14-4	H5-14-4	FYHKCDNECME
H7_HA2-1	H7/2-1	GLFGAIAGFIENGWEGLIDG	AIV-H7 HA Protein
H7_HA2-2	H7/2-2	ENGWEGLIDGWYGFRHQNAQ
H7_HA2-3	H7/2-3	WYGFRHQNAQGEGTAADYKS
H7_HA2-4	H7/2-4	GEGTAADYKSTQSAIDQITG
H7_HA2-5	H7/2-5	TQSAIDQITGKLNRLIAKTN
H7_HA2-6	H7/2-6	KLNRLIAKTNQQFELIDNEF
H7_HA2-7	H7/2-7	QQFELIDNEFNEVEKQIGNV
H7_HA2-8	H7/2-8	NEVEKQIGNVINWTRDSITE
H7_HA2-9	H7/2-9	INWTRDSITEVWSYNAELLV
H7_HA2-10	H7/2-10	VWSYNAELLVAMENQHTIDL
H7_HA2-11	H7/2-11	AMENQHTIDLADSEMDKLYE
H7_HA2-12	H7/2-12	ADSEMDKLYERVKRQLRENA
H7_HA2-13	H7/2-13	RVKRQLRENAEEDGTGCFEI
H7_HA2-14	H7/2-14	EEDGTGCFEIFHKCDDDCMA
H7_HA2-15	H7/2-15	FHKCDDDCMASIRNNTYDHR
H7_HA2-16	H7/2-16	SIRNNTYDHRKYREEAMQNR
H7_HA2-17	H7/2-17	KYREEAMQNRIQIDPVKLSS
H7_HA2-18	H7/2-18	IQIDPVKLSSGYKDVILWFS
H7_HA2-22	H7/2-22	KNGNMRCTICI

### Sheet: Details for Microarray-2
PepID	Position	Sequence
P-S2	11-30	VSSQCVNLTTRTQLPPAYTN
P-S3	21-40	RTQLPPAYTNSFTRGVYYPD
P-S4	31-50	SFTRGVYYPDKVFRSSVLHS
P-S5	41-60	KVFRSSVLHSTQDLFLPFFS
P-S6	51-70	TQDLFLPFFSNVTWFHAIHV
P-S7	61-80	NVTWFHAIHVSGTNGTKRFD
P-S8	71-90	SGTNGTKRFDNPVLPFNDGV
P-S10	91-110	YFASTEKSNIIRGWIFGTTL
P-S14	131-150	CEFQFCNDPFLGVYYHKNNK
P-S15	141-160	LGVYYHKNNKSWMESEFRVY
P-S18	171-190	VSQPFLMDLEGKQGNFKNLR
P-S19	181-200	GKQGNFKNLREFVFKNIDGY
P-S20	191-210	EFVFKNIDGYFKIYSKHTPI
P-S21	201-220	FKIYSKHTPINLVRDLPQGF
P-S22	211-230	NLVRDLPQGFSALEPLVDLP
P-S24	231-250	IGINITRFQTLLALHRSYLT
P-S25	241-260	LLALHRSYLTPGDSSSGWTA
P-S27	261-280	GAAAYYVGYLQPRTFLLKYN
P-S29	281-300	ENGTITDAVDCALDPLSETK
P-S31	301-320	CTLKSFTVEKGIYQTSNFRV
P-S32	311-330	GIYQTSNFRVQPTESIVRFP
P-S34	331-350	NITNLCPFGEVFNATRFASV
P-S35	341-360	VFNATRFASVYAWNRKRISN
P-S36	351-370	YAWNRKRISNCVADYSVLYN
P-S37	361-380	CVADYSVLYNSASFSTFKCY
P-S38	371-390	SASFSTFKCYGVSPTKLNDL
P-S39	381-400	GVSPTKLNDLCFTNVYADSF
P-S41	401-420	VIRGDEVRQIAPGQTGKIAD
P-S42	411-430	APGQTGKIADYNYKLPDDFT
P-S44	431-450	GCVIAWNSNNLDSKVGGNYN
P-S45	441-460	LDSKVGGNYNYLYRLFRKSN
P-S46	451-470	YLYRLFRKSNLKPFERDIST
P-S48	471-490	EIYQAGSTPCNGVEGFNCYF
P-S49	481-500	NGVEGFNCYFPLQSYGFQPT
P-S50	491-510	PLQSYGFQPTNGVGYQPYRV
P-S51	501-520	NGVGYQPYRVVVLSFELLHA
P-S52	511-530	VVLSFELLHAPATVCGPKKS
P-S53	521-540	PATVCGPKKSTNLVKNKCVN
P-S54	531-550	TNLVKNKCVNFNFNGLTGTG
P-S55	541-560	FNFNGLTGTGVLTESNKKFL
P-S56	551-570	VLTESNKKFLPFQQFGRDIA
P-S57	561-580	PFQQFGRDIADTTDAVRDPQ
P-S58	571-590	DTTDAVRDPQTLEILDITPC
P-S61	601-620	GTNTSNQVAVLYQDVNCTEV
P-S62	611-630	LYQDVNCTEVPVAIHADQLT
P-S63	621-640	PVAIHADQLTPTWRVYSTGS
P-S64	631-650	PTWRVYSTGSNVFQTRAGCL
P-S66	651-670	IGAEHVNNSYECDIPIGAGI
P-S68	671-690	CASYQTQTNSPRRARSVASQ
P-S69	681-700	PRRARSVASQSIIAYTMSLG
P-S76	751-770	NLLLQYGSFCTQLNRALTGI
P-S78	771-790	AVEQDKNTQEVFAQVKQIYK
P-S79	781-800	VFAQVKQIYKTPPIKDFGGF
P-S80	791-810	TPPIKDFGGFNFSQILPDPS
P-S82	811-830	KPSKRSFIEDLLFNKVTLAD
P-S83	821-840	LLFNKVTLADAGFIKQYGDC
P-S84	831-850	AGFIKQYGDCLGDIAARDLI
P-S85	841-860	LGDIAARDLICAQKFNGLTV
P-S86	851-870	CAQKFNGLTVLPPLLTDEMI
P-S90	891-910	GAALQIPFAMQMAYRFNGIG
P-S91	901-920	QMAYRFNGIGVTQNVLYENQ
P-S92	911-930	VTQNVLYENQKLIANQFNSA
P-S93	921-940	KLIANQFNSAIGKIQDSLSS
P-S94	931-950	IGKIQDSLSSTASALGKLQD
P-S95	941-960	TASALGKLQDVVNQNAQALN
P-S96	951-970	VVNQNAQALNTLVKQLSSNF
P-S98	971-990	GAISSVLNDILSRLDKVEAE
P-S101	1001-1020	LQSLQTYVTQQLIRAAEIRA
P-S102	1011-1030	QLIRAAEIRASANLAATKMS
P-S103	1021-1040	SANLAATKMSECVLGQSKRV
P-S104	1031-1050	ECVLGQSKRVDFCGKGYHLM
P-S105	1041-1060	DFCGKGYHLMSFPQSAPHGV
P-S106	1051-1070	SFPQSAPHGVVFLHVTYVPA
P-S107	1061-1080	VFLHVTYVPAQEKNFTTAPA
P-S108	1071-1090	QEKNFTTAPAICHDGKAHFP
P-S109	1081-1100	ICHDGKAHFPREGVFVSNGT
P-S110	1091-1110	REGVFVSNGTHWFVTQRNFY
P-S111	1101-1120	HWFVTQRNFYEPQIITTDNT
P-S114	1131-1150	GIVNNTVYDPLQPELDSFKE
P-S115	1141-1160	LQPELDSFKEELDKYFKNHT
P-S116	1151-1170	ELDKYFKNHTSPDVDLGDIS
P-S118	1171-1190	GINASVVNIQKEIDRLNEVA
P-S119	1181-1200	KEIDRLNEVAKNLNESLIDL
P-S120	1191-1210	KNLNESLIDLQELGKYEQYI
P-S121	1201-1220	QELGKYEQYIKWPWYIWLGF
P-S127	1261-1273	SEPVLKGVKLHYT
P-E6	51-70	LVKPSFYVYSRVKNLNSSRV
P-E7	61-75	RVKNLNSSRVPDLLV
P-M1	1-20	MADSNGTITVEELKKLLEQW
P-M2	11-30	EELKKLLEQWNLVIGFLFLT
P-M4	31-50	WICLLQFAYANRNRFLYIIK
P-M11	101-120	RLFARTRSMWSFNPETNILL
P-M12	111-130	SFNPETNILLNVPLHGTILT
P-M14	131-150	RPLLESELVIGAVILRGHLR
P-M15	141-160	GAVILRGHLRIAGHHLGRCD
P-M16	151-170	IAGHHLGRCDIKDLPKEITV
P-M17	161-180	IKDLPKEITVATSRTLSYYK
P-M18	171-190	ATSRTLSYYKLGASQRVAGD
P-M19	181-200	LGASQRVAGDSGFAAYSRYR
P-M20	191-210	SGFAAYSRYRIGNYKLNTDH
P-M21	201-220	IGNYKLNTDHSSSSDNIALL
P-N2	11-30	NAPRITFGGPSDSTGSNQNG
P-N3	21-40	SDSTGSNQNGERSGARSKQR
P-N5	41-60	RPQGLPNNTASWFTALTQHG
P-N6	51-70	SWFTALTQHGKEDLKFPRGQ
P-N7	61-80	KEDLKFPRGQGVPINTNSSP
P-N8	71-90	GVPINTNSSPDDQIGYYRRA
P-N10	91-110	TRRIRGGDGKMKDLSPRWYF
P-N11	101-120	MKDLSPRWYFYYLGTGPEAG
P-N12	111-130	YYLGTGPEAGLPYGANKDGI
P-N13	121-140	LPYGANKDGIIWVATEGALN
P-N14	131-150	IWVATEGALNTPKDHIGTRN
P-N15	141-160	TPKDHIGTRNPANNAAIVLQ
P-N16	151-170	PANNAAIVLQLPQGTTLPKG
P-N17	161-180	LPQGTTLPKGFYAEGSRGGS
P-N19	181-200	QASSRSSSRSRNSSRNSTPG
P-N20	191-210	RNSSRNSTPGSSRGTSPARM
P-N21	201-220	SSRGTSPARMAGNGGDAALA
P-N22	211-230	AGNGGDAALALLLLDRLNQL
P-N23	221-240	LLLLDRLNQLESKMSGKGQQ
P-N24	231-250	ESKMSGKGQQQQGQTVTKKS
P-N25	241-260	QQGQTVTKKSAAEASKKPRQ
P-N26	251-270	AAEASKKPRQKRTATKAYNV
P-N27	261-280	KRTATKAYNVTQAFGRRGPE
P-N28	271-290	TQAFGRRGPEQTQGNFGDQE
P-N29	281-300	QTQGNFGDQELIRQGTDYKH
P-N30	291-310	LIRQGTDYKHWPQIAQFAPS
P-N31	301-320	WPQIAQFAPSASAFFGMSRI
P-N34	331-350	LTYTGAIKLDDKDPNFKDQV
P-N35	341-360	DKDPNFKDQVILLNKHIDAY
P-N36	351-370	ILLNKHIDAYKTFPPTEPKK
P-N37	361-380	KTFPPTEPKKDKKKKADETQ
P-N38	371-390	DKKKKADETQALPQRQKKQQ
P-N39	381-400	ALPQRQKKQQTVTLLPAADL
P-N40	391-410	TVTLLPAADLDDFSKQLQQS
P-N41	401-419	DDFSKQLQQSMSSADSTQA
